# Comparative Tn-Seq reveals common daptomycin resistance determinants in *Staphylococcus aureus* despite strain-dependent differences in essentiality of shared cell envelope genes

**DOI:** 10.1101/648246

**Authors:** Kathryn A. Coe, Wonsik Lee, Gloria Komazin-Meredith, Timothy C. Meredith, Yonatan H. Grad, Suzanne Walker

## Abstract

Antibiotic-resistant *Staphylococcus aureus* remains a leading cause of antibiotic resistance-associated mortality in the United States. Given the reality of multi-drug resistant infections, it is imperative that we establish and maintain a pipeline of new compounds to replace or supplement our current antibiotics. A first step towards this goal is to prioritize targets by identifying the genes most consistently required for survival across the *S. aureus* phylogeny. Here we report the first direct comparison of gene essentiality across multiple strains of *S. aureus* via transposon sequencing. We show that mutant fitness varies by strain in key pathways, underscoring the importance of using more than one strain to differentiate between core and strain-dependent essential genes. Despite baseline differences in gene importance, several pathways, including the lipoteichoic acid pathway, become consistently essential under daptomycin exposure, suggesting core vulnerabilities that can be exploited to resensitize daptomycin-nonsusceptible isolates. We also demonstrate the merit of using transposons with outward-facing promoters capable of overexpressing nearby genes for identifying clinically-relevant gain-of-function resistance mechanisms. Together, the daptomycin vulnerabilities and resistance mechanisms support a mode of action with wide-ranging effects on the cell envelope and cell division. This work adds to a growing body of literature demonstrating the nuanced insights gained by comparing Tn-Seq results across multiple bacterial strains.

**Author summary:** Antibiotic-resistant *Staphylococcus aureus* kills thousands of people every year in the United States alone. To stay ahead of the looming threat of multidrug-resistant infections, we must continue to develop new antibiotics and find ways of making our current repertoire of antibiotics more effective, including by finding pairs of compounds that perform best when administered together. In the age of next-generation sequencing, we can now use transposon sequencing to find potential targets for new antibiotics on a genome-wide scale, identified as either essential genes or genes that become essential in the presence of an antibiotic. In this work, we created a compendium of genes that are essential across a range of *S. aureus* strains, as well as those that are essential in the presence of the antibiotic daptomycin. The results will be a resource for researchers working to develop the next generation of antibiotic therapies.
