## Supplementary material for "Comparative Tn-Seq reveals common daptomycin resistance determinants in *Staphylococcus aureus* despite strain-dependent differences in essentiality of shared cell envelope genes": S1 Table

Tags						TRANSIT: Gumbel					Permutation
Name	HG003	USA300	MW2	MSSA476	MRSA252	HG003	USA300	MW2	MSSA476	MRSA252	HG003	USA300	MW2	MSSA476	MRSA252
group_0884		USA300HOU_RS04240					E					E
accA	SAOUHSC_01808	USA300HOU_RS09015	MW_RS08765	SAS_RS08640	SAR_RS09100	E	E	E	E	E	E	E	E	E	E
accB_1	SAOUHSC_01624	USA300HOU_RS08160	MW_RS07920	SAS_RS07795	SAR_RS08220	E	E	E	E	E	E	E	E	E	E
accD	SAOUHSC_01809	USA300HOU_RS09020	MW_RS08770	SAS_RS08645	SAR_RS09105	E	E	E	E	E	E	E	E	E	E
ackA	SAOUHSC_01820	USA300HOU_RS09075	MW_RS08830	SAS_RS08705	SAR_RS09160	E	E	E	E	NE	U	U	U	U	U
citB	SAOUHSC_01347	USA300HOU_RS06870	MW_RS06645	SAS_RS06840	SAR_RS06950	NE	E	E	NE	NE	NE	E	E	NE	NE
acpP	SAOUHSC_01201	USA300HOU_RS06195	MW_RS05990	SAS_RS06190	SAR_RS06170	E	E	E	E	E	E	E	E	E	E
acpS	SAOUHSC_02306	USA300HOU_RS11185	MW_RS10880	SAS_RS10745	SAR_RS11250	E	E	E	E	E	E	E	E	E	E
addA	SAOUHSC_00905	USA300HOU_RS04800	MW_RS04585	SAS_RS04475	SAR_RS04730	E	E	U	NE	E	E	E	U	NE	E
addB	SAOUHSC_00904	USA300HOU_RS04795	MW_RS04580	SAS_RS04470	SAR_RS04725	E	E	U	NE	E	E	E	U	NE	E
adk	SAOUHSC_02490	USA300HOU_RS12070	MW_RS11675	SAS_RS11540	SAR_RS12100	E	E	E	E	E	E	E	E	E	E
alaS	SAOUHSC_01722	USA300HOU_RS08615	MW_RS08370	SAS_RS08245	SAR_RS08680	E	E	E	E	E	E	E	E	E	E
argS	SAOUHSC_00611	USA300HOU_RS03230	MW_RS03125	SAS_RS03095	SAR_RS03165	E	E	E	E	E	E	E	E	E	E
aspS	SAOUHSC_01737	USA300HOU_RS08675	MW_RS08435	SAS_RS08310	SAR_RS08740	E	E	E	E	E	E	E	E	E	E
sagB	SAOUHSC_01895	USA300HOU_RS09425	MW_RS09170	SAS_RS09045	SAR_RS09530	NE	NE	NE	NE	E	NE	NE	U	NE	E
atpD_1	SAOUHSC_02341	USA300HOU_RS11360	MW_RS11050	SAS_RS10915	SAR_RS11425	NE	NE	NE	E	NE	U	NE	U	E	U
atpE	SAOUHSC_02349	USA300HOU_RS11385	MW_RS11075	SAS_RS10940	SAR_RS11450	U	NE	NE	E	E	U	NE	U	U	E
bfmBAA	SAOUHSC_01613	USA300HOU_RS08110	MW_RS07870	SAS_RS07745	SAR_RS08170	NE	E	E	E	E	NE	E	E	E	E
bfmBAB	SAOUHSC_01612	USA300HOU_RS08105	MW_RS07865	SAS_RS07740	SAR_RS08165	NE	E	E	E	E	NE	E	U	U	E
birA	SAOUHSC_01473	USA300HOU_RS07450	MW_RS07230	SAS_RS07425	SAR_RS07500	E	E	E	E	E	E	E	E	E	E
carA	SAOUHSC_01169	USA300HOU_RS06040	MW_RS05835	SAS_RS06035	SAR_RS06015	E	NE	U	E	NE	E	NE	U	U	NE
carB	SAOUHSC_01170	USA300HOU_RS06045	MW_RS05840	SAS_RS06040	SAR_RS06020	E	E	E	E	NE	U	U	U	U	U
papS	SAOUHSC_01474	USA300HOU_RS07455	MW_RS07235	SAS_RS07430	SAR_RS07505	E	E	E	E	E	E	E	E	E	E
cdaA	SAOUHSC_02407	USA300HOU_RS11665	MW_RS11335	SAS_RS11200	SAR_RS11725	NE	E	U	U	U	U	U	U	U	U
cdsA	SAOUHSC_01238	USA300HOU_RS06355	MW_RS06150	SAS_RS06350	SAR_RS06330	E	E	E	E	E	E	E	E	E	E
accC_1	SAOUHSC_01623	USA300HOU_RS08155	MW_RS07915	SAS_RS07790	SAR_RS08215	E	E	E	E	E	E	E	E	E	E
clpP_1	SAOUHSC_00790	USA300HOU_RS10665	MW_RS03985	SAS_RS03955	SAR_RS10750	NE	S	U	E	E	NE	U	U	E	U
clpX	SAOUHSC_01778	USA300HOU_RS08865	MW_RS08625	SAS_RS08500	SAR_RS08960	NE	E	E	E	E	NE	E	E	E	E
cmk	SAOUHSC_01496	USA300HOU_RS07570	MW_RS07340	SAS_RS07535	SAR_RS07615	E	E	NE	E	E	E	E	U	E	E
coaBC	SAOUHSC_01178	USA300HOU_RS06085	MW_RS05880	SAS_RS06080	SAR_RS06060	E	E	E	E	E	E	E	E	E	E
coaD	SAOUHSC_01075	USA300HOU_RS05615	MW_RS05405	SAS_RS05605	SAR_RS05600	U	E	U	E	E	U	E	U	E	E
coaE	SAOUHSC_01795	USA300HOU_RS08945	MW_RS08705	SAS_RS08580	SAR_RS09040	E	E	E	E	E	E	E	E	E	E
coaA	SAOUHSC_02371	USA300HOU_RS11500	MW_RS11185	SAS_RS11050	SAR_RS11565	E	E	E	E	E	E	E	E	E	E
gatD_1	SAOUHSC_02106	USA300HOU_RS10265	MW_RS09980	SAS_RS09850	SAR_RS10345	E	E	U	E	NE	U	U	U	U	U
sucC	SAOUHSC_01216	USA300HOU_RS06265	MW_RS06060	SAS_RS06260	SAR_RS06240	NE	E	NE	E	NE	U	U	U	U	U
sufS	SAOUHSC_00849	USA300HOU_RS04525	MW_RS04320	SAS_RS04210	SAR_RS04465	E	E	E	E	E	E	E	E	E	E
cshA	SAOUHSC_02316	USA300HOU_RS11235	MW_RS10930	SAS_RS10795	SAR_RS11300	E	NE	NE	NE	NE	E	NE	U	U	NE
cysE	SAOUHSC_00510	USA300HOU_RS02785	MW_RS02680	SAS_RS02650	SAR_RS02770	E	E	E	E	E	E	E	E	E	E
cysS	SAOUHSC_00511	USA300HOU_RS02790	MW_RS02685	SAS_RS02655	SAR_RS02775	E	E	E	E	E	E	E	E	E	E
dgkB	SAOUHSC_02114	USA300HOU_RS10305	MW_RS10020	SAS_RS09890	SAR_RS10385	E	E	E	E	E	E	E	E	E	E
ddl	SAOUHSC_02318	USA300HOU_RS11245	MW_RS10940	SAS_RS10805	SAR_RS11310	E	E	E	E	E	E	E	E	E	E
def_1	SAOUHSC_01038	USA300HOU_RS05445	MW_RS05235	SAS_RS05435	SAR_RS05430	E	E	E	E	E	E	E	E	E	E
engA	SAOUHSC_01492	USA300HOU_RS07545	MW_RS07325	SAS_RS07520	SAR_RS07590	E	E	E	E	E	E	E	E	E	E
der	SAOUHSC_01700	USA300HOU_RS08510	MW_RS08265	SAS_RS08140	SAR_RS08565	E	E	E	E	E	E	E	E	E	E
divlB	SAOUHSC_01148	USA300HOU_RS05950	MW_RS05745	SAS_RS05945	SAR_RS05925	E	E	E	E	E	E	E	E	E	E
divlC	SAOUHSC_00482	USA300HOU_RS02600	MW_RS02480	SAS_RS02450	SAR_RS02570	E	E	E	E	E	E	E	E	E	E
dltA	SAOUHSC_00869	USA300HOU_RS04620	MW_RS04410	SAS_RS04300	SAR_RS04555	E	E	NE	NE	NE	E	E	U	NE	NE
dltC	SAOUHSC_00871	USA300HOU_RS04630	MW_RS04420	SAS_RS04310	SAR_RS04565	E	NE	NE	NE	NE	E	U	NE	U	U
dnaA	SAOUHSC_00001	USA300HOU_RS00005	MW_RS00005	SAS_RS00005	SAR_RS00005	E	E	E	E	E	E	E	E	E	E
dnaB	SAOUHSC_01792	USA300HOU_RS08930	MW_RS08690	SAS_RS08565	SAR_RS09025	E	E	E	E	E	E	E	E	E	E
dnaC_1	SAOUHSC_00018	USA300HOU_RS00080	MW_RS00080	SAS_RS00080	SAR_RS00080	E	E	E	E	E	E	E	E	E	E
dnaD_1	SAOUHSC_01470	USA300HOU_RS07435	MW_RS07215	SAS_RS07410	SAR_RS07485	E	E	E	E	E	E	E	E	E	E
dnaE	SAOUHSC_01811	USA300HOU_RS09030	MW_RS08780	SAS_RS08655	SAR_RS09115	E	E	E	E	E	E	E	E	E	E
dnaG	SAOUHSC_01663	USA300HOU_RS08335	MW_RS08095	SAS_RS07970	SAR_RS08395	E	E	E	E	E	E	E	E	E	E
dnaI	SAOUHSC_01791	USA300HOU_RS08925	MW_RS08685	SAS_RS08560	SAR_RS09020	E	E	E	E	E	E	E	E	E	E
dnaJ	SAOUHSC_01682	USA300HOU_RS08420	MW_RS08180	SAS_RS08055	SAR_RS08480	NE	NE	NE	E	NE	NE	NE	U	E	NE
dnaK	SAOUHSC_01683	USA300HOU_RS08425	MW_RS08185	SAS_RS08060	SAR_RS08485	NE	NE	NE	E	NE	NE	NE	U	E	U
dnaN	SAOUHSC_00002	USA300HOU_RS00010	MW_RS00010	SAS_RS00010	SAR_RS00010	E	E	E	E	E	E	E	E	E	E
dnaX	SAOUHSC_00442	USA300HOU_RS02415	MW_RS02295	SAS_RS02265	SAR_RS02380	E	E	E	E	E	E	E	E	E	E
holB	SAOUHSC_00454	USA300HOU_RS02470	MW_RS02350	SAS_RS02320	SAR_RS02440	E	E	E	E	E	E	E	E	E	E
cbiO_1	SAOUHSC_02483	USA300HOU_RS12035	MW_RS11640	SAS_RS11505	SAR_RS12055	NE	NE	U	E	E	NE	U	U	U	U
cbiO_2	SAOUHSC_02482	USA300HOU_RS12030	MW_RS11635	SAS_RS11500	SAR_RS12050	NE	NE	NE	E	E	U	NE	U	E	E
ecfT	SAOUHSC_02481	USA300HOU_RS12025	MW_RS11630	SAS_RS11495	SAR_RS12045	NE	NE	NE	E	E	U	U	U	U	U
engB	SAOUHSC_01777	USA300HOU_RS08860	MW_RS08620	SAS_RS08495	SAR_RS08955	E	E	NE	E	E	U	U	U	U	U
eno	SAOUHSC_00799	USA300HOU_RS04205	MW_RS04025	SAS_RS03995	SAR_RS04245	E	E	E	E	E	E	E	E	E	E
era	SAOUHSC_01668	USA300HOU_RS08360	MW_RS08120	SAS_RS07995	SAR_RS08420	NE	E	E	E	NE	U	U	U	U	U
fabD	SAOUHSC_01198	USA300HOU_RS06180	MW_RS05975	SAS_RS06175	SAR_RS06155	E	E	E	E	E	E	E	E	E	E
fabF	SAOUHSC_00921	USA300HOU_RS04880	MW_RS04665	SAS_RS04555	SAR_RS04815	E	E	U	E	E	E	E	U	E	E
fabG	SAOUHSC_01199	USA300HOU_RS06185	MW_RS05980	SAS_RS06180	SAR_RS06160	E	E	E	E	E	E	E	E	E	E
fabH	SAOUHSC_00920	USA300HOU_RS04875	MW_RS04660	SAS_RS04550	SAR_RS04810	E	E	E	E	E	E	E	E	E	E
fabI	SAOUHSC_00947	USA300HOU_RS05010	MW_RS04795	SAS_RS04685	SAR_RS04970	E	E	E	E	E	E	E	E	E	E
fabZ	SAOUHSC_02336	USA300HOU_RS11335	MW_RS11025	SAS_RS10890	SAR_RS11400	E	E	E	E	U	E	E	E	E	U
fbaA	SAOUHSC_02366	USA300HOU_RS11470	MW_RS11160	SAS_RS11025	SAR_RS11540	U	NE	U	E	NE	U	NE	U	E	U
femA	SAOUHSC_01373	USA300HOU_RS06995	MW_RS06770	SAS_RS06965	SAR_RS07080	E	E	E	E	U	U	U	E	U	U
femB	SAOUHSC_01374	USA300HOU_RS07000	MW_RS06775	SAS_RS06970	SAR_RS07085	E	E	E	E	E	E	E	E	E	E
fmhB	SAOUHSC_02527	USA300HOU_RS12240	MW_RS11845	SAS_RS11710	SAR_RS12265	E	E	E	E	E	E	E	E	E	E
ffh	SAOUHSC_01207	USA300HOU_RS06220	MW_RS06015	SAS_RS06215	SAR_RS06195	E	E	E	E	E	E	E	E	E	E
fmt	SAOUHSC_01183	USA300HOU_RS06110	MW_RS05905	SAS_RS06105	SAR_RS06085	E	NE	E	E	E	E	NE	E	E	E
fni	SAOUHSC_02623	USA300HOU_RS12690	MW_RS12285	SAS_RS12150	SAR_RS12715	E	E	E	E	E	E	E	E	E	E
dfrA	SAOUHSC_01434	USA300HOU_RS07290	MW_RS07065	SAS_RS07260	SAR_RS07350	E	E	U	E	E	E	E	U	E	E
folB	SAOUHSC_00490	USA300HOU_RS02640	MW_RS02520	SAS_RS02490	SAR_RS02610	U	NE	U	E	E	U	U	U	U	U
folE2	SAOUHSC_00549	USA300HOU_RS02970	MW_RS02865	SAS_RS02835	SAR_RS02950	E	E	E	E	E	E	E	E	E	E
folK	SAOUHSC_00491	USA300HOU_RS02645	MW_RS02525	SAS_RS02495	SAR_RS02615	E	E	E	E	E	E	E	E	E	E
folP	SAOUHSC_00489	USA300HOU_RS02635	MW_RS02515	SAS_RS02485	SAR_RS02605	E	E	E	E	E	E	E	E	E	E
folC	SAOUHSC_01766	USA300HOU_RS08805	MW_RS08565	SAS_RS08440	SAR_RS08900	E	E	E	E	E	E	E	E	E	E
frr	SAOUHSC_01236	USA300HOU_RS06345	MW_RS06140	SAS_RS06340	SAR_RS06320	E	E	E	E	E	E	E	E	E	E
ftsA	SAOUHSC_01149	USA300HOU_RS05955	MW_RS05750	SAS_RS05950	SAR_RS05930	E	E	E	E	E	E	E	E	E	E
ftsL	SAOUHSC_01144	USA300HOU_RS05930	MW_RS05725	SAS_RS05925	SAR_RS05905	E	E	NE	U	E	U	U	U	U	U
ftsW	SAOUHSC_01063	USA300HOU_RS05555	MW_RS05345	SAS_RS05545	SAR_RS05540	E	E	E	E	E	E	E	E	E	E
ftsY	SAOUHSC_01205	USA300HOU_RS06210	MW_RS06005	SAS_RS06205	SAR_RS06185	E	E	E	E	E	E	E	E	E	E
ftsZ	SAOUHSC_01150	USA300HOU_RS05960	MW_RS05755	SAS_RS05955	SAR_RS05935	E	E	E	E	E	E	E	E	E	E
fusA	SAOUHSC_00529	USA300HOU_RS02875	MW_RS02770	SAS_RS02740	SAR_RS02860	E	E	E	E	E	E	E	E	E	E
mvaK1	SAOUHSC_00577	USA300HOU_RS03085	MW_RS02980	SAS_RS02950	SAR_RS03065	E	E	E	E	E	E	E	E	E	E
gapA	SAOUHSC_00795	USA300HOU_RS04185	MW_RS04005	SAS_RS03975	SAR_RS04225	E	E	E	E	E	E	E	E	E	E
gatA	SAOUHSC_02117	USA300HOU_RS10320	MW_RS10035	SAS_RS09905	SAR_RS10400	E	E	E	E	E	E	E	E	E	E
gatB_1	SAOUHSC_02116	USA300HOU_RS10315	MW_RS10030	SAS_RS09900	SAR_RS10395	E	E	E	E	E	E	E	E	E	E
gatC_1	SAOUHSC_02118	USA300HOU_RS10325	MW_RS10040	SAS_RS09910	SAR_RS10405	E	E	U	U	E	E	E	U	U	E
gdpP	SAOUHSC_00015	USA300HOU_RS00070	MW_RS00070	SAS_RS00070	SAR_RS00070	NE	NE	NE	NE	E	NE	NE	U	NE	E
glmS	SAOUHSC_02399	USA300HOU_RS11625	MW_RS11295	SAS_RS11160	SAR_RS11680	E	E	E	E	E	E	E	E	E	E
glmU	SAOUHSC_00471	USA300HOU_RS02555	MW_RS02435	SAS_RS02405	SAR_RS02525	E	E	E	E	E	E	E	E	E	E
glnA	SAOUHSC_01287	USA300HOU_RS06590	MW_RS06385	SAS_RS06585	SAR_RS06565	E	E	E	E	E	E	E	E	E	E
gltX	SAOUHSC_00509	USA300HOU_RS02780	MW_RS02675	SAS_RS02645	SAR_RS02765	E	E	E	E	E	E	E	E	E	E
glyS	SAOUHSC_01666	USA300HOU_RS08350	MW_RS08110	SAS_RS07985	SAR_RS08410	E	E	E	E	E	E	E	E	E	E
gmk	SAOUHSC_01176	USA300HOU_RS06075	MW_RS05870	SAS_RS06070	SAR_RS06050	E	E	E	E	E	E	E	E	E	E
gnd	SAOUHSC_01605	USA300HOU_RS08075	MW_RS07835	SAS_RS07710	SAR_RS08135	E	E	E	E	E	E	E	E	E	E
gph_2	SAOUHSC_01701	USA300HOU_RS08515	MW_RS08270	SAS_RS08145	SAR_RS08570	E	E	E	E	E	E	E	E	E	E
pgm	SAOUHSC_00798	USA300HOU_RS04200	MW_RS04020	SAS_RS03990	SAR_RS04240	U	NE	NE	NE	E	U	NE	U	U	E
gpsA	SAOUHSC_01491	USA300HOU_RS07540	MW_RS07320	SAS_RS07515	SAR_RS07585	E	NE	NE	NE	E	E	NE	U	U	E
greA	SAOUHSC_01714	USA300HOU_RS08575	MW_RS08330	SAS_RS08205	SAR_RS08640	E	NE	U	E	E	E	NE	U	E	E
groEL	SAOUHSC_02254	USA300HOU_RS10925	MW_RS10625	SAS_RS10490	SAR_RS10995	E	E	E	E	E	E	E	E	E	E
groES	SAOUHSC_02255	USA300HOU_RS10930	MW_RS10630	SAS_RS10495	SAR_RS11000	U	E	E	E	U	U	E	E	E	U
group_1140					SAR_RS01845					E					E
group_1243					SAR_RS07985					E					E
group_0999			MW_RS04065					E					E
group_0887		USA300HOU_RS04440					E					E
group_0426	SAOUHSC_01721	USA300HOU_RS08610	MW_RS08365	SAS_RS08240	SAR_RS08675	E	NE	NE	E	NE	U	U	U	U	U
group_0445	SAOUHSC_01855	USA300HOU_RS09240	MW_RS09000	SAS_RS08875	SAR_RS09330	NE	NE	NE	NE	E	U	U	U	U	U
rpoY	SAOUHSC_01036	USA300HOU_RS05435	MW_RS05225	SAS_RS05425	SAR_RS05420	E	E	NE	NE	E	U	U	U	U	U
group_0099	SAOUHSC_00444	USA300HOU_RS02420	MW_RS02300	SAS_RS02270	SAR_RS02385	NE	NE	E	E	E	U	U	U	U	U
mpsC	SAOUHSC_00414	USA300HOU_RS02285	MW_RS02165	SAS_RS02135	SAR_RS02250	NE	U	NE	E	E	U	U	U	U	U
group_0135	SAOUHSC_00659	USA300HOU_RS03530	MW_RS03345	SAS_RS03315	SAR_RS03400	E	E	E	E	E	E	E	E	E	E
group_0168	SAOUHSC_00788	USA300HOU_RS04150	MW_RS03970	SAS_RS03940	SAR_RS04185	NE	U	NE	E	NE	U	U	NE	E	NE
group_0306	SAOUHSC_01338	USA300HOU_RS06835	MW_RS06605	SAS_RS06805	SAR_RS06905	NE	E	E	E	E	U	U	U	U	U
group_0429	SAOUHSC_01756	USA300HOU_RS08755	MW_RS08515	SAS_RS08390	SAR_RS08820	E	E	E	E	E	E	E	E	E	E
group_0272	SAOUHSC_01244	USA300HOU_RS06385	MW_RS06180	SAS_RS06380	SAR_RS06360	E	U	E	E	E	E	U	E	E	E
hemQ	SAOUHSC_00573	USA300HOU_RS03070	MW_RS02965	SAS_RS02935	SAR_RS03050	E	E	U	E	E	E	E	U	E	E
group_0329	SAOUHSC_01477	USA300HOU_RS07470	MW_RS07250	SAS_RS07445	SAR_RS07520	E	E	E	E	E	E	E	E	E	E
mvaK2	SAOUHSC_00579	USA300HOU_RS03095	MW_RS02990	SAS_RS02960	SAR_RS03075	E	E	E	E	E	E	E	E	E	E
pmtD	SAOUHSC_02151	USA300HOU_RS10480	MW_RS10195	SAS_RS10065	SAR_RS10560	E	NE	NE	NE	NE	E	NE	NE	NE	NE
dltD	SAOUHSC_00872	USA300HOU_RS04635	MW_RS04425	SAS_RS04315	SAR_RS04570	E	U	U	NE	NE	E	U	U	NE	NE
holA	SAOUHSC_01690	USA300HOU_RS08460	MW_RS08215	SAS_RS08090	SAR_RS08515	E	E	E	E	E	E	E	E	E	E
group_0216	SAOUHSC_00957	USA300HOU_RS05060	MW_RS04845	SAS_RS04735	SAR_RS05030	E	E	E	E	NE	U	U	U	U	U
group_0333	SAOUHSC_01488	USA300HOU_RS07525	MW_RS07305	SAS_RS07500	SAR_RS07570	U	E	NE	U	NE	U	U	U	U	U
group_0434	SAOUHSC_01782	USA300HOU_RS08885	MW_RS08645	SAS_RS08520	SAR_RS08980	NE	E	E	E	U	NE	E	E	E	U
secDF	SAOUHSC_01746	USA300HOU_RS08710	MW_RS08470	SAS_RS08345	SAR_RS08775	E	U	NE	NE	NE	U	U	U	U	U
lpdA	SAOUHSC_01614	USA300HOU_RS08115	MW_RS07875	SAS_RS07750	SAR_RS08175	NE	E	E	E	E	NE	E	U	U	E
hemD	SAOUHSC_01773	USA300HOU_RS08840	MW_RS08600	SAS_RS08475	SAR_RS08935	U	E	E	E	E	U	E	E	E	E
group_0487	SAOUHSC_02004	USA300HOU_RS10130	MW_RS09840	SAS_RS09715	SAR_RS10215	NE	E	NE	E	NE	NE	E	U	U	NE
mpsB	SAOUHSC_00413	USA300HOU_RS02280	MW_RS02160	SAS_RS02130	SAR_RS02245	E	E	E	E	E	E	E	E	E	E
group_0659	SAOUHSC_02422	USA300HOU_RS11750	MW_RS11415	SAS_RS11280	SAR_RS11805	NE	E	NE	NE	NE	NE	E	U	NE	NE
group_0543	SAOUHSC_02075	USA300HOU_RS07900				E	E				E	E
group_0913		USA300HOU_RS07930		SAS_RS04765			E		U			U		U
grpE	SAOUHSC_01684	USA300HOU_RS08430	MW_RS08190	SAS_RS08065	SAR_RS08490	NE	NE	NE	E	NE	U	NE	U	E	U
gtaB	SAOUHSC_02801	USA300HOU_RS13545	MW_RS13125	SAS_RS12990	SAR_RS13535	NE	E	NE	NE	NE	NE	E	NE	NE	NE
guaA	SAOUHSC_00375	USA300HOU_RS02070	MW_RS01925	SAS_RS01895	SAR_RS02060	NE	NE	E	E	E	NE	NE	E	U	E
gyrA	SAOUHSC_00006	USA300HOU_RS00030	MW_RS00030	SAS_RS00030	SAR_RS00030	E	E	E	E	E	E	E	E	E	E
gyrB	SAOUHSC_00005	USA300HOU_RS00025	MW_RS00025	SAS_RS00025	SAR_RS00025	E	E	E	E	E	E	E	E	E	E
hemA	SAOUHSC_01776	USA300HOU_RS08855	MW_RS08615	SAS_RS08490	SAR_RS08950	E	E	E	E	E	E	E	E	E	E
hemB	SAOUHSC_01772	USA300HOU_RS08835	MW_RS08595	SAS_RS08470	SAR_RS08930	U	E	E	E	E	U	E	E	E	E
hemC	SAOUHSC_01774	USA300HOU_RS08845	MW_RS08605	SAS_RS08480	SAR_RS08940	E	E	E	E	E	E	E	E	E	E
hemE	SAOUHSC_01962	USA300HOU_RS09795	MW_RS09510	SAS_RS09385	SAR_RS09885	E	E	E	NE	E	U	U	E	NE	E
hemH	SAOUHSC_01961	USA300HOU_RS09790	MW_RS09505	SAS_RS09380	SAR_RS09880	E	E	U	NE	E	U	U	U	U	E
hemY	SAOUHSC_01960	USA300HOU_RS09785	MW_RS09500	SAS_RS09375	SAR_RS09875	NE	E	NE	NE	E	NE	E	E	U	E
hepT	SAOUHSC_01486	USA300HOU_RS07515	MW_RS07295	SAS_RS07490	SAR_RS07560	E	E	E	E	E	E	E	E	E	E
hisS	SAOUHSC_01738	USA300HOU_RS08680	MW_RS08440	SAS_RS08315	SAR_RS08745	E	E	E	E	E	E	E	E	E	E
hprK	SAOUHSC_00781	USA300HOU_RS04115	MW_RS03935	SAS_RS03905	SAR_RS04155	E	U	E	E	E	E	U	E	E	E
hup	SAOUHSC_01490	USA300HOU_RS07535	MW_RS07315	SAS_RS07510	SAR_RS07580	U	E	E	E	E	U	E	E	E	E
citC	SAOUHSC_01801	USA300HOU_RS08980	MW_RS08740	SAS_RS08615	SAR_RS09075	NE	E	E	NE	NE	NE	E	E	NE	NE
ileS	SAOUHSC_01159	USA300HOU_RS05995	MW_RS05790	SAS_RS05990	SAR_RS05970	E	E	E	E	E	E	E	E	E	E
ilvE	SAOUHSC_00536	USA300HOU_RS02910	MW_RS02805	SAS_RS02775	SAR_RS02895	NE	E	E	E	NE	NE	E	E	E	NE
infA	SAOUHSC_02489	USA300HOU_RS12065	MW_RS11670	SAS_RS11535	SAR_RS12095	E	S	E	E	E	E	U	E	E	E
infB	SAOUHSC_01246	USA300HOU_RS06395	MW_RS06190	SAS_RS06390	SAR_RS06370	E	E	E	E	E	E	E	E	E	E
infC	SAOUHSC_01786	USA300HOU_RS08905	MW_RS08665	SAS_RS08540	SAR_RS09000	E	E	U	E	E	E	E	U	E	E
iscS	SAOUHSC_01727	USA300HOU_RS08635	MW_RS08395	SAS_RS08270	SAR_RS08700	E	E	E	E	E	E	E	E	E	E
leuS	SAOUHSC_01875	USA300HOU_RS09335	MW_RS09095	SAS_RS08970	SAR_RS09455	E	E	E	E	E	E	E	E	E	E
lexA_1	SAOUHSC_01333	USA300HOU_RS06815	MW_RS06585	SAS_RS06785	SAR_RS06885	E	E	NE	E	E	U	U	U	U	U
lexA_2	SAOUHSC_02235		MW_RS10545	SAS_RS10410		E		E	E		E		E	E
ligA	SAOUHSC_02122	USA300HOU_RS10340	MW_RS10055	SAS_RS09925	SAR_RS10420	E	E	E	E	E	E	E	E	E	E
lipA	SAOUHSC_00861	USA300HOU_RS04580	MW_RS04370	SAS_RS04260	SAR_RS04515	NE	NE	NE	E	NE	U	U	U	U	U
lipL	SAOUHSC_00575	USA300HOU_RS03080	MW_RS02975	SAS_RS02945	SAR_RS03060	NE	E	E	E	E	NE	E	E	E	E
ltaS	SAOUHSC_00728	USA300HOU_RS03880	MW_RS03695	SAS_RS03665	SAR_RS03920	E	E	NE	NE	E	E	E	NE	NE	E
lysP_1	SAOUHSC_01787	USA300HOU_RS08910	MW_RS08670	SAS_RS08545	SAR_RS09005	E	NE	NE	NE	NE	E	NE	NE	NE	NE
lysS	SAOUHSC_00493	USA300HOU_RS02655	MW_RS02535	SAS_RS02505	SAR_RS02625	E	E	E	E	E	E	E	E	E	E
map_1	SAOUHSC_02102	USA300HOU_RS10240	MW_RS09950	SAS_RS09825	SAR_RS10325	E	E	E	E	E	E	E	E	E	E
menA	SAOUHSC_00980	USA300HOU_RS05180	MW_RS04970	SAS_RS05170	SAR_RS05155	E	E	E	E	E	E	E	E	E	E
metS	SAOUHSC_00461	USA300HOU_RS02505	MW_RS02385	SAS_RS02355	SAR_RS02475	E	E	E	E	E	E	E	E	E	E
metK	SAOUHSC_01909	USA300HOU_RS09495	MW_RS09230	SAS_RS09105	SAR_RS09595	E	E	E	E	E	E	E	E	E	E
mnhA_1	SAOUHSC_00889	USA300HOU_RS04720	MW_RS04510	SAS_RS04400	SAR_RS04655	E	NE	NE	NE	E	E	NE	U	U	E
mnhB_1	SAOUHSC_00888	USA300HOU_RS04715	MW_RS04505	SAS_RS04395	SAR_RS04650	U	U	NE	NE	E	U	NE	U	NE	E
mnhC_1	SAOUHSC_00887	USA300HOU_RS04710	MW_RS04500	SAS_RS04390	SAR_RS04645	E	NE	NE	NE	E	E	NE	U	U	E
mnhD_1	SAOUHSC_00886	USA300HOU_RS04705	MW_RS04495	SAS_RS04385	SAR_RS04640	E	NE	NE	E	E	E	NE	U	E	E
mnhE_1	SAOUHSC_00885	USA300HOU_RS04700	MW_RS04490	SAS_RS04380	SAR_RS04635	E	NE	NE	E	U	E	NE	U	U	U
mnhF_1	SAOUHSC_00884	USA300HOU_RS04695	MW_RS04485	SAS_RS04375	SAR_RS04630	NE	NE	NE	NE	E	U	NE	U	NE	E
mnmA_A	SAOUHSC_01726	USA300HOU_RS08630	MW_RS08390	SAS_RS08265	SAR_RS08695	E	E	E	E	E	E	E	E	E	E
mnmA_B	SAOUHSC_01726					E					E
mraY	SAOUHSC_01146	USA300HOU_RS05940	MW_RS05735	SAS_RS05935	SAR_RS05915	E	E	E	E	E	E	E	E	E	E
murB	SAOUHSC_00752	USA300HOU_RS03995	MW_RS03815	SAS_RS03785	SAR_RS04030	E	E	E	E	E	E	E	E	E	E
murC	SAOUHSC_01856	USA300HOU_RS09245	MW_RS09005	SAS_RS08880	SAR_RS09335	E	E	E	E	E	E	E	E	E	E
murD	SAOUHSC_01147	USA300HOU_RS05945	MW_RS05740	SAS_RS05940	SAR_RS05920	E	E	E	E	E	E	E	E	E	E
murE	SAOUHSC_00954	USA300HOU_RS05045	MW_RS04830	SAS_RS04720	SAR_RS05015	E	E	E	E	E	E	E	E	E	E
murT	SAOUHSC_02107	USA300HOU_RS10270	MW_RS09985	SAS_RS09855	SAR_RS10350	E	E	E	E	NE	E	E	U	U	NE
murF	SAOUHSC_02317	USA300HOU_RS11240	MW_RS10935	SAS_RS10800	SAR_RS11305	E	E	E	E	E	E	E	E	E	E
murG	SAOUHSC_01424	USA300HOU_RS07245	MW_RS07015	SAS_RS07210	SAR_RS07300	E	E	U	E	E	E	E	U	E	E
murI	SAOUHSC_01106	USA300HOU_RS05755	MW_RS05545	SAS_RS05745	SAR_RS05740	E	E	E	E	NE	U	U	U	U	U
murJ_1	SAOUHSC_01871	USA300HOU_RS09315	MW_RS09075	SAS_RS08950	SAR_RS09435	E	E	E	E	E	E	E	E	E	E
nadD	SAOUHSC_01697	USA300HOU_RS08495	MW_RS08250	SAS_RS08125	SAR_RS08550	E	E	E	E	E	E	E	E	E	E
nadE	SAOUHSC_02132	USA300HOU_RS10385	MW_RS10100	SAS_RS09970	SAR_RS10465	E	E	E	E	E	E	E	E	E	E
ppnK	SAOUHSC_00943	USA300HOU_RS04990	MW_RS04775	SAS_RS04665	SAR_RS04950	E	E	E	E	E	E	E	E	E	E
nrdE	SAOUHSC_00742	USA300HOU_RS03950	MW_RS03770	SAS_RS03740	SAR_RS03990	E	E	E	E	E	E	E	E	E	E
nrdF	SAOUHSC_00743	USA300HOU_RS03955	MW_RS03775	SAS_RS03745	SAR_RS03995	E	E	E	E	E	E	E	E	E	E
nrdI	SAOUHSC_00741	USA300HOU_RS03945	MW_RS03765	SAS_RS03735	SAR_RS03985	E	E	E	E	E	E	E	E	E	E
mpsA	SAOUHSC_00412	USA300HOU_RS02275	MW_RS02155	SAS_RS02125	SAR_RS02240	E	E	E	E	E	E	E	E	E	E
nusA	SAOUHSC_01243	USA300HOU_RS06380	MW_RS06175	SAS_RS06375	SAR_RS06355	E	E	E	E	E	E	E	E	E	E
nusB	SAOUHSC_01621	USA300HOU_RS08145	MW_RS07905	SAS_RS07780	SAR_RS08205	NE	NE	NE	E	NE	U	U	U	U	U
nusG	SAOUHSC_00517	USA300HOU_RS02820	MW_RS02715	SAS_RS02685	SAR_RS02805	NE	E	U	NE	E	U	U	U	U	U
obgE	SAOUHSC_01753	USA300HOU_RS08745	MW_RS08505	SAS_RS08380	SAR_RS08810	E	E	E	E	E	E	E	E	E	E
parC	SAOUHSC_01352	USA300HOU_RS06895	MW_RS06670	SAS_RS06865	SAR_RS06975	E	E	E	E	E	E	E	E	E	E
parE	SAOUHSC_01351	USA300HOU_RS06890	MW_RS06665	SAS_RS06860	SAR_RS06970	E	E	E	E	E	E	E	E	E	E
dltB	SAOUHSC_00870	USA300HOU_RS04625	MW_RS04415	SAS_RS04305	SAR_RS04560	E	NE	NE	NE	NE	E	NE	U	NE	NE
pbp1	SAOUHSC_01145	USA300HOU_RS05935	MW_RS05730	SAS_RS05930	SAR_RS05910	E	E	E	E	E	E	E	E	E	E
pcrA	SAOUHSC_02123	USA300HOU_RS10345	MW_RS10060	SAS_RS09930	SAR_RS10425	NE	NE	NE	E	NE	NE	NE	U	E	NE
bmfBB	SAOUHSC_01611	USA300HOU_RS08100	MW_RS07860	SAS_RS07735	SAR_RS08160	U	E	E	E	E	U	E	E	E	E
pdhD	SAOUHSC_01043	USA300HOU_RS05470	MW_RS05260	SAS_RS05460	SAR_RS05455	NE	NE	NE	NE	E	U	U	U	U	U
pdxS	SAOUHSC_00499	USA300HOU_RS02730	MW_RS02625	SAS_RS02595	SAR_RS02710	NE	NE	E	NE	NE	NE	NE	E	NE	NE
pezA			MW_RS07690					E					E
pfkA	SAOUHSC_01807	USA300HOU_RS09010	MW_RS08760	SAS_RS08635	SAR_RS09095	E	E	E	E	E	E	E	E	E	E
pgcA	SAOUHSC_02793	USA300HOU_RS13500	MW_RS13085	SAS_RS12950	SAR_RS13520	NE	E	NE	NE	NE	NE	E	NE	NE	NE
pgi	SAOUHSC_00900	USA300HOU_RS04775	MW_RS04560	SAS_RS04450	SAR_RS04705	E	E	E	E	U	E	E	E	E	U
pgk	SAOUHSC_00796	USA300HOU_RS04190	MW_RS04010	SAS_RS03980	SAR_RS04230	E	E	E	E	E	E	E	E	E	E
pgl	SAOUHSC_02143	USA300HOU_RS10440	MW_RS10155	SAS_RS10025	SAR_RS10520	NE	E	NE	U	NE	U	U	U	U	U
pgsA	SAOUHSC_01260	USA300HOU_RS06465	MW_RS06260	SAS_RS06460	SAR_RS06440	E	E	E	E	E	E	E	E	E	E
pheS	SAOUHSC_01092	USA300HOU_RS05690	MW_RS05480	SAS_RS05680	SAR_RS05675	E	E	E	E	E	E	E	E	E	E
pheT_1	SAOUHSC_01093	USA300HOU_RS05695	MW_RS05485	SAS_RS05685	SAR_RS05680	E	E	E	E	E	E	E	E	E	E
plsC	SAOUHSC_01837	USA300HOU_RS09165	MW_RS08920	SAS_RS08795	SAR_RS09250	E	E	E	E	E	E	E	E	E	E
plsX	SAOUHSC_01197	USA300HOU_RS06175	MW_RS05970	SAS_RS06170	SAR_RS06150	E	E	E	E	E	E	E	E	E	E
plsY	SAOUHSC_01350	USA300HOU_RS06885	MW_RS06660	SAS_RS06855	SAR_RS06965	E	E	E	E	E	E	E	E	E	E
pncB	SAOUHSC_02133	USA300HOU_RS10390	MW_RS10105	SAS_RS09975	SAR_RS10470	E	E	E	E	E	E	E	E	E	E
polC_1	SAOUHSC_01241	USA300HOU_RS06370	MW_RS06165	SAS_RS06365	SAR_RS06345	E	E	E	E	E	E	E	E	E	E
pbp2	SAOUHSC_01467	USA300HOU_RS07420	MW_RS07200	SAS_RS07395	SAR_RS07470	E	E	E	E	E	E	E	E	E	E
ppaC	SAOUHSC_02140	USA300HOU_RS10425	MW_RS10140	SAS_RS10010	SAR_RS10505	E	E	E	E	E	E	E	E	E	E
prfA	SAOUHSC_02359	USA300HOU_RS11435	MW_RS11125	SAS_RS10990	SAR_RS11500	E	E	E	E	E	E	E	E	E	E
prfB	SAOUHSC_00771	USA300HOU_RS04080	MW_RS03900	SAS_RS03870	SAR_RS04115	E	E	E	E	E	E	E	E	E	E
priA	SAOUHSC_01179	USA300HOU_RS06090	MW_RS05885	SAS_RS06085	SAR_RS06065	E	E	E	E	E	E	E	E	E	E
proS	SAOUHSC_01240	USA300HOU_RS06365	MW_RS06160	SAS_RS06360	SAR_RS06340	E	E	E	E	E	E	E	E	E	E
prs	SAOUHSC_00472	USA300HOU_RS02560	MW_RS02440	SAS_RS02410	SAR_RS02530	E	E	E	E	E	E	E	E	E	E
eutD	SAOUHSC_00574	USA300HOU_RS03075	MW_RS02970	SAS_RS02940	SAR_RS03055	E	E	E	E	E	E	E	E	E	E
pth	SAOUHSC_00475	USA300HOU_RS02575	MW_RS02455	SAS_RS02425	SAR_RS02545	E	E	E	E	E	E	E	E	E	E
pykA	SAOUHSC_01806	USA300HOU_RS09005	MW_RS08755	SAS_RS08630	SAR_RS09090	E	E	E	E	E	E	E	E	E	E
pyrB	SAOUHSC_01166	USA300HOU_RS06030	MW_RS05825	SAS_RS06025	SAR_RS06005	E	NE	NE	E	NE	U	U	U	U	U
pyrC	SAOUHSC_01168	USA300HOU_RS06035	MW_RS05830	SAS_RS06030	SAR_RS06010	NE	NE	U	E	NE	U	NE	U	U	U
pyrD	SAOUHSC_02909	USA300HOU_RS14040	MW_RS13595	SAS_RS13460	SAR_RS14000	E	E	U	E	NE	U	U	U	U	U
pyrE	SAOUHSC_01172	USA300HOU_RS06055	MW_RS05850	SAS_RS06050	SAR_RS06030	E	NE	U	E	E	U	U	U	U	U
pyrF	SAOUHSC_01171	USA300HOU_RS06050	MW_RS05845	SAS_RS06045	SAR_RS06025	E	U	E	E	NE	U	U	U	U	U
pyrG	SAOUHSC_02368	USA300HOU_RS11480	MW_RS11170	SAS_RS11035	SAR_RS11550	E	E	E	E	E	E	E	E	E	E
pyrH	SAOUHSC_01235	USA300HOU_RS06340	MW_RS06135	SAS_RS06335	SAR_RS06315	E	E	E	E	E	E	E	E	E	E
rbfA	SAOUHSC_01247	USA300HOU_RS06400	MW_RS06195	SAS_RS06395	SAR_RS06375	NE	U	NE	E	NE	U	U	U	U	U
rbgA	SAOUHSC_01214	USA300HOU_RS06255	MW_RS06050	SAS_RS06250	SAR_RS06230	E	E	E	E	E	E	E	E	E	E
recG	SAOUHSC_01194	USA300HOU_RS06165	MW_RS05960	SAS_RS06160	SAR_RS06140	E	NE	NE	NE	NE	U	U	U	U	U
recU	SAOUHSC_01466	USA300HOU_RS07415	MW_RS07195	SAS_RS07390	SAR_RS07465	NE	E	E	E	U	U	U	U	U	U
relA	SAOUHSC_01742	USA300HOU_RS08695	MW_RS08455	SAS_RS08330	SAR_RS08760	E	E	E	E	E	E	E	E	E	E
ribC	SAOUHSC_01249	USA300HOU_RS06410	MW_RS06205	SAS_RS06405	SAR_RS06385	E	E	E	E	E	E	E	E	E	E
rimM	SAOUHSC_01209	USA300HOU_RS06230	MW_RS06025	SAS_RS06225	SAR_RS06205	E	E	NE	NE	E	U	U	U	U	U
rnjA	SAOUHSC_01035	USA300HOU_RS05430	MW_RS05220	SAS_RS05420	SAR_RS05415	E	E	E	E	E	E	E	E	E	E
rnjB	SAOUHSC_01252	USA300HOU_RS06425	MW_RS06220	SAS_RS06420	SAR_RS06400	NE	NE	NE	E	E	NE	NE	U	U	E
rnpA	SAOUHSC_03054	USA300HOU_RS14720	MW_RS14260	SAS_RS14125	SAR_RS14690	E	E	NE	NE	E	U	U	U	U	U
rny	SAOUHSC_01263	USA300HOU_RS06480	MW_RS06275	SAS_RS06475	SAR_RS06455	E	NE	E	NE	U	E	U	U	NE	U
rnz	SAOUHSC_01598	USA300HOU_RS08040	MW_RS07800	SAS_RS07675	SAR_RS08090	E	E	E	E	E	E	E	E	E	E
cfxE	SAOUHSC_01189	USA300HOU_RS06140	MW_RS05935	SAS_RS06135	SAR_RS06115	E	E	E	E	E	E	E	E	E	E
rpiA	SAOUHSC_02612	USA300HOU_RS12640	MW_RS12235	SAS_RS12100	SAR_RS12665	E	E	NE	E	E	U	U	U	U	U
rplA	SAOUHSC_00519	USA300HOU_RS02830	MW_RS02725	SAS_RS02695	SAR_RS02815	E	NE	NE	NE	NE	E	NE	U	U	U
rplB	SAOUHSC_02509	USA300HOU_RS12160	MW_RS11765	SAS_RS11630	SAR_RS12190	E	E	E	E	E	E	E	E	E	E
rplC	SAOUHSC_02512	USA300HOU_RS12175	MW_RS11780	SAS_RS11645	SAR_RS12205	E	E	E	E	E	E	E	E	E	E
rplD	SAOUHSC_02511	USA300HOU_RS12170	MW_RS11775	SAS_RS11640	SAR_RS12200	E	E	E	E	E	E	E	E	E	E
rplE	SAOUHSC_02500	USA300HOU_RS12115	MW_RS11720	SAS_RS11585	SAR_RS12145	E	E	E	E	E	E	E	E	E	E
rplF	SAOUHSC_02496	USA300HOU_RS12100	MW_RS11705	SAS_RS11570	SAR_RS12130	E	E	E	E	E	E	E	E	E	E
rplGA	SAOUHSC_01245	USA300HOU_RS06390	MW_RS06185	SAS_RS06385	SAR_RS06365	E	NE	NE	NE	NE	U	U	U	U	U
rplGB	SAOUHSC_00526	USA300HOU_RS02860	MW_RS02755	SAS_RS02725	SAR_RS02845	E	E	NE	U	E	U	U	U	U	U
rplJ	SAOUHSC_00520	USA300HOU_RS02835	MW_RS02730	SAS_RS02700	SAR_RS02820	E	E	E	E	E	E	E	E	E	E
rplK	SAOUHSC_00518	USA300HOU_RS02825	MW_RS02720	SAS_RS02690	SAR_RS02810	NE	E	NE	U	E	U	U	U	U	U
rplL_1	SAOUHSC_00521	USA300HOU_RS02840	MW_RS02735	SAS_RS02705	SAR_RS02825	E	U	E	E	E	E	U	E	E	E
rplM	SAOUHSC_02478	USA300HOU_RS12015	MW_RS11620	SAS_RS11485	SAR_RS12035	E	E	E	E	E	E	E	E	E	E
rplN	SAOUHSC_02502	USA300HOU_RS12125	MW_RS11730	SAS_RS11595	SAR_RS12155	E	U	NE	E	E	U	U	U	U	U
rplO	SAOUHSC_02492	USA300HOU_RS12080	MW_RS11685	SAS_RS11550	SAR_RS12110	E	E	NE	U	E	U	U	U	U	U
rplP	SAOUHSC_02505	USA300HOU_RS12140	MW_RS11745	SAS_RS11610	SAR_RS12170	E	E	E	E	E	E	E	E	E	E
rplQ	SAOUHSC_02484	USA300HOU_RS12040	MW_RS11645	SAS_RS11510	SAR_RS12070	E	E	E	NE	E	U	U	U	U	U
rplR	SAOUHSC_02495	USA300HOU_RS12095	MW_RS11700	SAS_RS11565	SAR_RS12125	U	E	E	E	U	U	E	E	E	U
rplS	SAOUHSC_01211	USA300HOU_RS06240	MW_RS06035	SAS_RS06235	SAR_RS06215	U	E	U	E	U	U	E	U	E	U
rplT	SAOUHSC_01784	USA300HOU_RS08895	MW_RS08655	SAS_RS08530	SAR_RS08990	E	E	E	E	E	E	E	E	E	E
rplU	SAOUHSC_01757	USA300HOU_RS08760	MW_RS08520	SAS_RS08395	SAR_RS08825	E	E	NE	NE	E	U	U	U	U	U
rplV	SAOUHSC_02507	USA300HOU_RS12150	MW_RS11755	SAS_RS11620	SAR_RS12180	E	E	E	E	E	E	E	E	E	E
rplW	SAOUHSC_02510	USA300HOU_RS12165	MW_RS11770	SAS_RS11635	SAR_RS12195	E	E	NE	NE	E	U	U	U	U	U
rplX	SAOUHSC_02501	USA300HOU_RS12120	MW_RS11725	SAS_RS11590	SAR_RS12150	E	E	E	E	E	E	E	E	E	E
rpmA	SAOUHSC_01755	USA300HOU_RS08750	MW_RS08510	SAS_RS08385	SAR_RS08815	E	E	U	E	E	E	E	U	E	E
rpmC	SAOUHSC_02504	USA300HOU_RS12135	MW_RS11740	SAS_RS11605	SAR_RS12165	U	U	E	E	E	U	U	E	E	E
rpmD	SAOUHSC_02493	USA300HOU_RS12085	MW_RS11690	SAS_RS11555	SAR_RS12115	E	E	E	E	E	E	E	E	E	E
rpmE2	SAOUHSC_02361	USA300HOU_RS11445	MW_RS11135	SAS_RS11000	SAR_RS11515	E	E	U	E	E	E	E	U	E	E
rpmI	SAOUHSC_01785	USA300HOU_RS08900	MW_RS08660	SAS_RS08535	SAR_RS08995	E	E	E	E	NE	U	U	U	U	U
rpmJ	SAOUHSC_02488	USA300HOU_RS12060	MW_RS11665	SAS_RS11530	SAR_RS12090	U	E	U	U	U	U	E	U	U	U
rpoA	SAOUHSC_02485	USA300HOU_RS12045	MW_RS11650	SAS_RS11515	SAR_RS12075	E	E	E	E	E	E	E	E	E	E
rpoB	SAOUHSC_00524	USA300HOU_RS02850	MW_RS02745	SAS_RS02715	SAR_RS02835	E	E	E	E	E	E	E	E	E	E
rpoC	SAOUHSC_00525	USA300HOU_RS02855	MW_RS02750	SAS_RS02720	SAR_RS02840	E	E	E	E	E	E	E	E	E	E
rpsB	SAOUHSC_01232A	USA300HOU_RS06325	MW_RS06120	SAS_RS06320	SAR_RS06300	E	E	E	E	E	E	E	E	E	E
rpsC	SAOUHSC_02506	USA300HOU_RS12145	MW_RS11750	SAS_RS11615	SAR_RS12175	E	E	E	E	E	E	E	E	E	E
rpsD	SAOUHSC_01829	USA300HOU_RS09120	MW_RS08875	SAS_RS08750	SAR_RS09205	E	E	NE	E	E	U	U	U	U	U
rpsE	SAOUHSC_02494	USA300HOU_RS12090	MW_RS11695	SAS_RS11560	SAR_RS12120	E	E	E	E	E	E	E	E	E	E
rpsF	SAOUHSC_00348	USA300HOU_RS01935	MW_RS01795	SAS_RS01765	SAR_RS01820	E	E	E	E	E	E	E	E	E	E
rpsG	SAOUHSC_00528	USA300HOU_RS02870	MW_RS02765	SAS_RS02735	SAR_RS02855	E	E	U	E	U	E	E	U	E	U
rpsH	SAOUHSC_02498	USA300HOU_RS12105	MW_RS11710	SAS_RS11575	SAR_RS12135	E	E	NE	E	E	U	U	U	U	U
rpsI	SAOUHSC_02477	USA300HOU_RS12010	MW_RS11615	SAS_RS11480	SAR_RS12030	U	NE	E	E	E	U	U	U	U	U
rpsJ	SAOUHSC_02512a	USA300HOU_RS12180	MW_RS11785	SAS_RS11650	SAR_RS12210	E	E	E	E	E	E	E	E	E	E
rpsK	SAOUHSC_02486	USA300HOU_RS12050	MW_RS11655	SAS_RS11520	SAR_RS12080	E	E	E	E	E	E	E	E	E	E
rpsL	SAOUHSC_00527	USA300HOU_RS02865	MW_RS02760	SAS_RS02730	SAR_RS02850	E	E	E	E	E	E	E	E	E	E
rpsM	SAOUHSC_02487	USA300HOU_RS12055	MW_RS11660	SAS_RS11525	SAR_RS12085	E	E	E	E	E	E	E	E	E	E
rpsO	SAOUHSC_01250	USA300HOU_RS06415	MW_RS06210	SAS_RS06410	SAR_RS06390	U	U	E	E	U	U	U	E	E	U
rpsP	SAOUHSC_01208	USA300HOU_RS06225	MW_RS06020	SAS_RS06220	SAR_RS06200	E	E	U	E	E	E	E	U	E	E
rpsQ	SAOUHSC_02503	USA300HOU_RS12130	MW_RS11735	SAS_RS11600	SAR_RS12160	E	E	NE	E	E	U	U	U	U	U
rpsR	SAOUHSC_00350	USA300HOU_RS01945	MW_RS01805	SAS_RS01775	SAR_RS01830	E	E	E	E	U	E	E	E	E	U
rpsS	SAOUHSC_02508	USA300HOU_RS12155	MW_RS11760	SAS_RS11625	SAR_RS12185	E	E	E	E	E	E	E	E	E	E
rpsU	SAOUHSC_01678	USA300HOU_RS08400	MW_RS08160	SAS_RS08035	SAR_RS08460	E	E	U	E	U	E	E	U	E	U
rpsN	SAOUHSC_02499	USA300HOU_RS12110	MW_RS11715	SAS_RS11580	SAR_RS12140	E	E	U	NE	E	U	U	U	U	U
rsgA	SAOUHSC_01188	USA300HOU_RS06135	MW_RS05930	SAS_RS06130	SAR_RS06110	U	E	E	E	E	U	E	E	E	E
ksgA	SAOUHSC_00464	USA300HOU_RS02520	MW_RS02400	SAS_RS02370	SAR_RS02490	NE	NE	NE	E	NE	NE	U	U	E	NE
ruvA	SAOUHSC_01751	USA300HOU_RS08735	MW_RS08495	SAS_RS08370	SAR_RS08800	NE	U	NE	E	NE	U	U	U	U	U
ruvB	SAOUHSC_01750	USA300HOU_RS08730	MW_RS08490	SAS_RS08365	SAR_RS08795	NE	NE	NE	E	U	U	U	U	U	U
sbcD	SAOUHSC_01341	USA300HOU_RS06850	MW_RS06620	SAS_RS06820	SAR_RS06920	NE	NE	NE	NE	E	NE	NE	U	NE	E
secA	SAOUHSC_00769	USA300HOU_RS04070	MW_RS03890	SAS_RS03860	SAR_RS04105	E	E	E	E	E	E	E	E	E	E
secE	SAOUHSC_00516	USA300HOU_RS02815	MW_RS02710	SAS_RS02680	SAR_RS02800	U	E	U	U	U	U	U	U	U	U
secY	SAOUHSC_02491	USA300HOU_RS12075	MW_RS11680	SAS_RS11545	SAR_RS12105	E	E	E	E	E	E	E	E	E	E
serS	SAOUHSC_00009	USA300HOU_RS00045	MW_RS00045	SAS_RS00045	SAR_RS00045	E	E	E	E	E	E	E	E	E	E
sigA	SAOUHSC_01662	USA300HOU_RS08330	MW_RS08090	SAS_RS07965	SAR_RS08390	E	E	E	E	E	E	E	E	E	E
slyA_2	SAOUHSC_02961	USA300HOU_RS14285	MW_RS13840	SAS_RS13705	SAR_RS14245	NE	S	E	NE	NE	NE	U	E	NE	U
smc_1	SAOUHSC_01204	USA300HOU_RS06205	MW_RS06000	SAS_RS06200	SAR_RS06180	U	NE	U	E	E	U	NE	U	U	E
smpB	SAOUHSC_00804	USA300HOU_RS04230	MW_RS04050	SAS_RS04020	SAR_RS04270	E	E	E	E	E	E	E	E	E	E
spsB	SAOUHSC_00903	USA300HOU_RS04790	MW_RS04575	SAS_RS04465	SAR_RS04720	E	E	U	E	E	E	E	U	E	E
spxA	SAOUHSC_00934	USA300HOU_RS04945	MW_RS04730	SAS_RS04620	SAR_RS04905	E	E	E	E	U	E	E	E	E	U
srkA	SAOUHSC_01866	USA300HOU_RS09290	MW_RS09050	SAS_RS08925	SAR_RS09410	U	E	E	E	E	U	E	E	E	E
ssb	SAOUHSC_00349	USA300HOU_RS01940	MW_RS01800	SAS_RS01770	SAR_RS01825	E	E	E	E	E	E	E	E	E	E
sufD	SAOUHSC_00848	USA300HOU_RS04520	MW_RS04315	SAS_RS04205	SAR_RS04460	E	E	E	E	E	E	E	E	E	E
sufB	SAOUHSC_00851	USA300HOU_RS04535	MW_RS04330	SAS_RS04220	SAR_RS04475	E	E	E	E	E	E	E	E	E	E
sufC	SAOUHSC_00847	USA300HOU_RS04515	MW_RS04310	SAS_RS04200	SAR_RS04455	E	E	E	E	E	E	E	E	E	E
sufU	SAOUHSC_00850	USA300HOU_RS04530	MW_RS04325	SAS_RS04215	SAR_RS04470	E	E	NE	NE	E	U	U	U	U	U
tarG	SAOUHSC_00642	USA300HOU_RS03455	MW_RS03270	SAS_RS03240	SAR_RS03325	E	E	E	E	E	E	E	E	E	E
tarH_1	SAOUHSC_00641	USA300HOU_RS03450	MW_RS03265	SAS_RS03235	SAR_RS03320	E	E	E	E	E	E	E	E	E	E
tarO	SAOUHSC_00762	USA300HOU_RS04040	MW_RS03860	SAS_RS03830	SAR_RS04075	E	E	E	E	E	E	E	E	E	E
tarA	SAOUHSC_00640	USA300HOU_RS03445	MW_RS03260	SAS_RS03230	SAR_RS03315	E	E	E	E	NE	U	U	E	E	NE
tarB	SAOUHSC_00643	USA300HOU_RS03460	MW_RS03275	SAS_RS03245	SAR_RS03330	E	E	E	E	E	E	E	E	E	E
tarD	SAOUHSC_00645	USA300HOU_RS03470	MW_RS03285	SAS_RS03255	SAR_RS03340	E	E	U	E	E	E	E	U	E	E
tarF_1	SAOUHSC_00223	USA300HOU_RS01320	MW_RS01215	SAS_RS01190	SAR_RS01250	E	E	E	E	E	E	E	E	E	E
tarI	SAOUHSC_00225	USA300HOU_RS01325	MW_RS01220	SAS_RS01195	SAR_RS01255	E	E	NE	E	E	U	U	U	U	U
tarJ	SAOUHSC_00226	USA300HOU_RS01330	MW_RS01225	SAS_RS01200	SAR_RS01260	E	E	E	U	E	E	E	E	U	E
tarL	SAOUHSC_00227	USA300HOU_RS01335	MW_RS01230	SAS_RS01205	SAR_RS01265	NE	NE	E	E	NE	U	U	U	U	NE
thiN	SAOUHSC_01190	USA300HOU_RS06145	MW_RS05940	SAS_RS06140	SAR_RS06120	U	E	U	E	E	U	E	U	E	E
mvaD	SAOUHSC_00578	USA300HOU_RS03090	MW_RS02985	SAS_RS02955	SAR_RS03070	E	E	E	E	E	E	E	E	E	E
thrS	SAOUHSC_01788	USA300HOU_RS08915	MW_RS08675	SAS_RS08550	SAR_RS09010	E	E	E	E	E	E	E	E	E	E
thyA	SAOUHSC_01435	USA300HOU_RS07295	MW_RS07070	SAS_RS07265	SAR_RS07355	E	E	E	E	E	E	E	E	E	E
tilS	SAOUHSC_00484	USA300HOU_RS02610	MW_RS02490	SAS_RS02460	SAR_RS02580	E	E	E	E	E	E	E	E	E	E
tkt	SAOUHSC_01337	USA300HOU_RS06830	MW_RS06600	SAS_RS06800	SAR_RS06900	E	E	E	E	E	E	E	E	E	E
tmk	SAOUHSC_00451	USA300HOU_RS02455	MW_RS02335	SAS_RS02305	SAR_RS02425	E	E	E	E	E	E	E	E	E	E
topA	SAOUHSC_01222	USA300HOU_RS06290	MW_RS06085	SAS_RS06285	SAR_RS06265	NE	U	NE	E	E	NE	U	NE	U	E
tpiA	SAOUHSC_00797	USA300HOU_RS04195	MW_RS04015	SAS_RS03985	SAR_RS04235	E	E	E	E	E	E	E	E	E	E
trmD	SAOUHSC_01210	USA300HOU_RS06235	MW_RS06030	SAS_RS06230	SAR_RS06210	E	E	E	E	E	E	E	E	E	E
trmK	SAOUHSC_01661	USA300HOU_RS08325	MW_RS08085	SAS_RS07960	SAR_RS08385	E	E	E	U	E	E	E	E	U	E
trpS	SAOUHSC_00933	USA300HOU_RS04940	MW_RS04725	SAS_RS04615	SAR_RS04900	E	E	E	E	E	E	E	E	E	E
trxA_1	SAOUHSC_01100	USA300HOU_RS05725	MW_RS05515	SAS_RS05715	SAR_RS05710	E	U	E	E	E	E	U	E	E	E
trxB	SAOUHSC_00785	USA300HOU_RS04135	MW_RS03955	SAS_RS03925	SAR_RS04175	E	E	E	E	E	E	E	E	E	E
tsaB	SAOUHSC_02279	USA300HOU_RS11045	MW_RS10745	SAS_RS10610	SAR_RS11110	E	E	E	E	E	E	E	E	E	E
gcp	SAOUHSC_02277	USA300HOU_RS11035	MW_RS10735	SAS_RS10600	SAR_RS11100	E	E	E	E	E	E	E	E	E	E
tsaE	SAOUHSC_02280	USA300HOU_RS11050	MW_RS10750	SAS_RS10615	SAR_RS11115	NE	NE	NE	E	E	U	U	U	U	U
tsf	SAOUHSC_01234	USA300HOU_RS06335	MW_RS06130	SAS_RS06330	SAR_RS06310	E	E	E	E	E	E	E	E	E	E
tuf	SAOUHSC_00530	USA300HOU_RS02880	MW_RS02775	SAS_RS02745	SAR_RS02865	E	E	E	E	E	E	E	E	E	E
tyrS	SAOUHSC_01839	USA300HOU_RS09175	MW_RS08930	SAS_RS08805	SAR_RS09260	E	E	E	E	E	E	E	E	E	E
ugtP	SAOUHSC_00953	USA300HOU_RS05040	MW_RS04825	SAS_RS04715	SAR_RS05010	NE	E	NE	NE	NE	U	E	NE	NE	U
uppS	SAOUHSC_01237	USA300HOU_RS06350	MW_RS06145	SAS_RS06345	SAR_RS06325	E	E	E	E	E	E	E	E	E	E
valS	SAOUHSC_01767	USA300HOU_RS08810	MW_RS08570	SAS_RS08445	SAR_RS08905	E	E	E	E	E	E	E	E	E	E
walK	SAOUHSC_00021	USA300HOU_RS00105	MW_RS00105	SAS_RS00105	SAR_RS00105	E	E	E	E	E	E	E	E	E	E
walR	SAOUHSC_00020	USA300HOU_RS00100	MW_RS00100	SAS_RS00100	SAR_RS00100	E	E	E	E	E	E	E	E	E	E
xerC	SAOUHSC_01224	USA300HOU_RS06300	MW_RS06095	SAS_RS06295	SAR_RS06275	E	NE	NE	NE	NE	E	NE	U	U	U
xerD_1	SAOUHSC_01591	USA300HOU_RS08005	MW_RS07765	SAS_RS07640	SAR_RS08055	NE	U	NE	U	E	U	U	U	U	U
xseA	SAOUHSC_01620	USA300HOU_RS08140	MW_RS07900	SAS_RS07775	SAR_RS08200	NE	NE	NE	NE	E	U	NE	U	U	E
ybeY	SAOUHSC_01672	USA300HOU_RS08375	MW_RS08135	SAS_RS08010	SAR_RS08435	E	E	E	E	E	E	E	E	E	E
cbf1	SAOUHSC_01973	USA300HOU_RS09840	MW_RS09555	SAS_RS09430	SAR_RS09930	E	E	E	E	E	E	E	E	E	E
yhbY	SAOUHSC_01698	USA300HOU_RS08500	MW_RS08255	SAS_RS08130	SAR_RS08555	NE	NE	E	U	E	U	U	U	U	U
yidC	SAOUHSC_02327	USA300HOU_RS11290	MW_RS10980	SAS_RS10845	SAR_RS11355	E	E	E	E	E	E	E	E	E	E
yrrK	SAOUHSC_01720	USA300HOU_RS08605	MW_RS08360	SAS_RS08235	SAR_RS08670	U	NE	NE	E	U	U	U	U	U	U
ywlC	SAOUHSC_02357	USA300HOU_RS11425	MW_RS11115	SAS_RS10980	SAR_RS11490	E	E	E	E	E	E	E	E	E	E
pmtC	SAOUHSC_02152	USA300HOU_RS10485	MW_RS10200	SAS_RS10070	SAR_RS10565	E	NE	NE	NE	NE	E	NE	NE	NE	NE
zwf	SAOUHSC_01599	USA300HOU_RS08045	MW_RS07805	SAS_RS07680	SAR_RS08095	E	E	E	E	E	E	E	E	E	E
