## Supplementary material for "Comparative Tn-Seq reveals common daptomycin resistance determinants in *Staphylococcus aureus* despite strain-dependent differences in essentiality of shared cell envelope genes": S2 Table

RoaryTag	HG003Tag	USA300Tag	MW2Tag	MSSA476Tag	MRSA252Tag
accA	SAOUHSC_01808	USA300HOU_1686	MW1643	SAS1627	SAR1778
accB_1	SAOUHSC_01624	USA300HOU_1529	MW1480	SAS1466	SAR1605
accD	SAOUHSC_01809	USA300HOU_1687	MW1644	SAS1628	SAR1779
acpP	SAOUHSC_01201	USA300HOU_1169	MW1115	SAS1166	SAR1208
acpS	SAOUHSC_02306	USA300HOU_2066	MW1995	SAS1976	SAR2159
adk	SAOUHSC_02490	USA300HOU_2220	MW2148	SAS2120	SAR2314
alaS	SAOUHSC_01722	USA300HOU_1618	MW1568	SAS1554	SAR1697
argS	SAOUHSC_00611	USA300HOU_0613	MW0571	SAS0575	SAR0615
aspS	SAOUHSC_01737	USA300HOU_1628	MW1580	SAS1566	SAR1710
birA	SAOUHSC_01473	USA300HOU_1394	MW1346	SAS1399	SAR1467
cca	SAOUHSC_01474	USA300HOU_1395	MW1347	SAS1400	SAR1468
cdsA	SAOUHSC_01238	USA300HOU_1193	MW1144	SAS1195	SAR1237
cfiB_2	SAOUHSC_01623	USA300HOU_1528	MW1479	SAS1465	SAR1604
coaBC	SAOUHSC_01178	USA300HOU_1149	MW1094	SAS1145	SAR1187
coaE	SAOUHSC_01795	USA300HOU_1675	MW1631	SAS1616	SAR1767
coaW	SAOUHSC_02371	USA300HOU_2119	MW2054	SAS2033	SAR2218
csd	SAOUHSC_00849	USA300HOU_0873	MW0797	SAS0786	SAR0878
cysE	SAOUHSC_00510	USA300HOU_0522	MW0484	SAS0486	SAR0532
cysS	SAOUHSC_00511	USA300HOU_0523	MW0485	SAS0487	SAR0533
dagK	SAOUHSC_02114	USA300HOU_1897	MW1839	SAS1820	SAR1989
ddl	SAOUHSC_02318	USA300HOU_2078	MW2006	SAS1987	SAR2170
def	SAOUHSC_01038	USA300HOU_1034	MW0974	SAS1026	SAR1065
der_2	SAOUHSC_01492	USA300HOU_1412	MW1364	SAS1416	SAR1484
der_3	SAOUHSC_01700	USA300HOU_1598	MW1548	SAS1534	SAR1674
divIB	SAOUHSC_01148	USA300HOU_1124	MW1067	SAS1118	SAR1160
divIC	SAOUHSC_00482	USA300HOU_0501	MW0462	SAS0464	SAR0508
dnaA	SAOUHSC_00001	USA300HOU_0001	MW0001	SAS0001	SAR0001
dnaB	SAOUHSC_01792	USA300HOU_1672	MW1628	SAS1613	SAR1764
dnaC	SAOUHSC_00018	USA300HOU_0016	MW0016	SAS0016	SAR0016
dnaD	SAOUHSC_01470	USA300HOU_1391	MW1343	SAS1396	SAR1464
dnaE	SAOUHSC_01811	USA300HOU_1689	MW1646	SAS1630	SAR1781
dnaG	SAOUHSC_01663	USA300HOU_1564	MW1514	SAS1500	SAR1639
dnaI	SAOUHSC_01791	USA300HOU_1671	MW1627	SAS1612	SAR1763
dnaN	SAOUHSC_00002	USA300HOU_0002	MW0002	SAS0002	SAR0002
dnaX_1	SAOUHSC_00442	USA300HOU_0477	MW0433	SAS0435	SAR0477
dnaX_2	SAOUHSC_00454	USA300HOU_0483	MW0439	SAS0441	SAR0485
eno	SAOUHSC_00799	USA300HOU_0806	MW0738	SAS0742	SAR0832
fabD	SAOUHSC_01198	USA300HOU_1166	MW1113	SAS1164	SAR1206
fabG	SAOUHSC_01199	USA300HOU_1167	MW1114	SAS1165	SAR1207
fabH	SAOUHSC_00920	USA300HOU_0941	MW0865	SAS0853	SAR0946
fabI	SAOUHSC_00947	USA300HOU_0969	MW0892	SAS0880	SAR0978
femB	SAOUHSC_01374	USA300HOU_1310	MW1262	SAS1315	SAR1388
femX	SAOUHSC_02527	USA300HOU_2244	MW2180	SAS2152	SAR2346
ffh	SAOUHSC_01207		MW1120	SAS1171	SAR1213
fni	SAOUHSC_02623	USA300HOU_2327	MW2267	SAS2237	SAR2431
folE2	SAOUHSC_00549	USA300HOU_0560	MW0521	SAS0524	SAR0570
folK	SAOUHSC_00491		MW0471	SAS0473	SAR0517
folP	SAOUHSC_00489	USA300HOU_0508	MW0469	SAS0471	SAR0515
fpgS	SAOUHSC_01766	USA300HOU_1654	MW1606	SAS1591	SAR1742
frr	SAOUHSC_01236		MW1142	SAS1193	SAR1235
ftsA	SAOUHSC_01149		MW1068	SAS1119	SAR1161
ftsW	SAOUHSC_01063	USA300HOU_1051	MW0996	SAS1048	SAR1087
ftsY	SAOUHSC_01205	USA300HOU_1172	MW1118	SAS1169	SAR1211
ftsZ	SAOUHSC_01150		MW1069	SAS1120	SAR1162
fusA	SAOUHSC_00529		MW0502	SAS0505	SAR0552
galK	SAOUHSC_00577	USA300HOU_0583	MW0545	SAS0549	SAR0596
gapA1	SAOUHSC_00795	USA300HOU_0802	MW0734	SAS0738	SAR0828
gatA	SAOUHSC_02117	USA300HOU_1901	MW1841	SAS1823	SAR1992
gatB_2	SAOUHSC_02116	USA300HOU_1900	MW1840	SAS1822	SAR1991
glmS	SAOUHSC_02399	USA300HOU_2145	MW2080	SAS2055	SAR2242
glmU	SAOUHSC_00471		MW0454	SAS0456	SAR0500
glnA	SAOUHSC_01287	USA300HOU_1240	MW1192	SAS1242	SAR1284
gltX	SAOUHSC_00509	USA300HOU_0521	MW0483	SAS0485	SAR0531
glyQS	SAOUHSC_01666	USA300HOU_1566	MW1517	SAS1503	SAR1642
gmk	SAOUHSC_01176	USA300HOU_1147	MW1092	SAS1143	SAR1185
gnd	SAOUHSC_01605	USA300HOU_1512	MW1464	SAS1450	SAR1589
gph_2	SAOUHSC_01701	USA300HOU_1599	MW1549	SAS1535	SAR1675
groL	SAOUHSC_02254	USA300HOU_2024	MW1953	SAS1935	SAR2116
group_1821	SAOUHSC_00659	USA300HOU_0674	MW0615	SAS0618	SAR0663
group_1966	SAOUHSC_01756	USA300HOU_1645		SAS1582	SAR1726
group_2135	SAOUHSC_01477	USA300HOU_1398	MW1350	SAS1403	SAR1471
group_2253	SAOUHSC_00579	USA300HOU_0585	MW0547	SAS0551	SAR0598
group_2428	SAOUHSC_01690	USA300HOU_1588	MW1538	SAS1524	SAR1664
group_3206	SAOUHSC_00413	USA300HOU_0458	MW0408	SAS0411	SAR0453
gyrA	SAOUHSC_00006	USA300HOU_0006	MW0006	SAS0006	SAR0006
gyrB	SAOUHSC_00005	USA300HOU_0005	MW0005	SAS0005	SAR0005
hemA	SAOUHSC_01776	USA300HOU_1664	MW1616	SAS1601	SAR1752
hemC	SAOUHSC_01774	USA300HOU_1662	MW1614	SAS1599	SAR1750
hepT	SAOUHSC_01486	USA300HOU_1407	MW1359	SAS1411	SAR1479
hisS	SAOUHSC_01738	USA300HOU_1629	MW1581	SAS1567	SAR1711
ileS	SAOUHSC_01159	USA300HOU_1130	MW1076	SAS1127	SAR1169
infB	SAOUHSC_01246	USA300HOU_1201	MW1152	SAS1203	SAR1245
iscS_1	SAOUHSC_01727	USA300HOU_1622	MW1572	SAS1558	SAR1702
leuS	SAOUHSC_01875	USA300HOU_1749	MW1701	SAS1684	SAR1843
ligA	SAOUHSC_02122	USA300HOU_1905	MW1845	SAS1827	SAR1996
lysS	SAOUHSC_00493		MW0472	SAS0474	SAR0518
map	SAOUHSC_02102	USA300HOU_1884	MW1828	SAS1810	SAR1978
menA	SAOUHSC_00980	USA300HOU_0989	MW0925	SAS0977	SAR1015
metG	SAOUHSC_00461	USA300HOU_0490	MW0445	SAS0447	SAR0491
metK	SAOUHSC_01909	USA300HOU_1777	MW1728	SAS1711	SAR1870
mnmA	SAOUHSC_01726	USA300HOU_1621	MW1571	SAS1557	SAR1701
mraY	SAOUHSC_01146	USA300HOU_1122	MW1065	SAS1116	SAR1158
murB	SAOUHSC_00752	USA300HOU_0764	MW0700	SAS0703	SAR0792
murC	SAOUHSC_01856	USA300HOU_1730	MW1683	SAS1666	SAR1818
murD	SAOUHSC_01147	USA300HOU_1123	MW1066	SAS1117	SAR1159
murE	SAOUHSC_00954	USA300HOU_0976	MW0899	SAS0887	SAR0988
murF_2	SAOUHSC_02317	USA300HOU_2077	MW2005	SAS1986	SAR2169
murJ_2	SAOUHSC_01871	USA300HOU_1745	MW1697	SAS1680	SAR1839
nadD	SAOUHSC_01697	USA300HOU_1595	MW1545	SAS1531	SAR1671
nadE	SAOUHSC_02132	USA300HOU_1914	MW1853	SAS1836	SAR2005
nadK	SAOUHSC_00943	USA300HOU_0964	MW0888	SAS0876	SAR0974
nrdE1	SAOUHSC_00742	USA300HOU_0755	MW0693	SAS0696	SAR0785
nrdF	SAOUHSC_00743	USA300HOU_0756	MW0694	SAS0697	SAR0786
nrdI	SAOUHSC_00741	USA300HOU_0754	MW0692	SAS0695	SAR0784
nuoL	SAOUHSC_00412	USA300HOU_0457	MW0407	SAS0410	SAR0452
nusA	SAOUHSC_01243	USA300HOU_1198	MW1149	SAS1200	SAR1242
obg	SAOUHSC_01753	USA300HOU_1643	MW1594	SAS1580	SAR1724
parC	SAOUHSC_01352	USA300HOU_1288	MW1242	SAS1295	SAR1367
parE	SAOUHSC_01351	USA300HOU_1287	MW1241	SAS1294	SAR1366
pbpB	SAOUHSC_01145	USA300HOU_1121	MW1064	SAS1115	SAR1157
pfkA	SAOUHSC_01807	USA300HOU_1685	MW1642	SAS1626	SAR1777
pgk	SAOUHSC_00796	USA300HOU_0803	MW0735	SAS0739	SAR0829
pgsA	SAOUHSC_01260	USA300HOU_1215	MW1166	SAS1217	SAR1259
pheS	SAOUHSC_01092	USA300HOU_1073	MW1021	SAS1072	SAR1111
pheT_1	SAOUHSC_01093	USA300HOU_1074	MW1022	SAS1073	SAR1112
plsC	SAOUHSC_01837		MW1669	SAS1653	SAR1804
plsX	SAOUHSC_01197	USA300HOU_1165	MW1112	SAS1163	SAR1205
plsY	SAOUHSC_01350	USA300HOU_1286	MW1240	SAS1293	SAR1365
pncB2	SAOUHSC_02133	USA300HOU_1915	MW1854	SAS1837	SAR2006
polC_1	SAOUHSC_01241	USA300HOU_1196	MW1147	SAS1198	SAR1240
ponA	SAOUHSC_01467	USA300HOU_1388	MW1340	SAS1393	SAR1461
ppaC	SAOUHSC_02140	USA300HOU_1921	MW1860	SAS1843	SAR2012
prfA	SAOUHSC_02359	USA300HOU_2106	MW2042	SAS2021	SAR2206
prfB	SAOUHSC_00771	USA300HOU_0782	MW0716
priA	SAOUHSC_01179	USA300HOU_1150	MW1095	SAS1146	SAR1188
proS	SAOUHSC_01240	USA300HOU_1195	MW1146	SAS1197	SAR1239
prs	SAOUHSC_00472		MW0455	SAS0457	SAR0501
pta	SAOUHSC_00574	USA300HOU_0581	MW0543	SAS0547	SAR0594
pth	SAOUHSC_00475	USA300HOU_0496	MW0457	SAS0459	SAR0503
pyk	SAOUHSC_01806	USA300HOU_1684	MW1641	SAS1625	SAR1776
pyrG	SAOUHSC_02368	USA300HOU_2115	MW2051	SAS2030	SAR2215
pyrH	SAOUHSC_01235	USA300HOU_1191	MW1141	SAS1192	SAR1234
rbgA	SAOUHSC_01214	USA300HOU_1174	MW1126	SAS1177	SAR1219
relA	SAOUHSC_01742	USA300HOU_1632	MW1584	SAS1570	SAR1714
ribF	SAOUHSC_01249	USA300HOU_1204	MW1155	SAS1206	SAR1248
rnj1	SAOUHSC_01035	USA300HOU_1031	MW0972	SAS1024	SAR1063
rnz	SAOUHSC_01598	USA300HOU_1505	MW1458	SAS1444	SAR1581
rpe	SAOUHSC_01189	USA300HOU_1159	MW1105	SAS1156	SAR1198
rplB	SAOUHSC_02509		MW2166	SAS2138	SAR2332
rplC	SAOUHSC_02512		MW2169	SAS2141	SAR2335
rplD	SAOUHSC_02511		MW2168	SAS2140	SAR2334
rplE	SAOUHSC_02500	USA300HOU_2229	MW2157	SAS2129	SAR2323
rplF	SAOUHSC_02496	USA300HOU_2226	MW2154	SAS2126	SAR2320
rplJ	SAOUHSC_00520	USA300HOU_0533	MW0494	SAS0497	SAR0544
rplM	SAOUHSC_02478	USA300HOU_2209	MW2137	SAS2109	SAR2301
rplP	SAOUHSC_02505		MW2162	SAS2134	SAR2328
rplT	SAOUHSC_01784		MW1622	SAS1607	SAR1758
rplV	SAOUHSC_02507		MW2164	SAS2136	SAR2330
rplX	SAOUHSC_02501	USA300HOU_2230	MW2158	SAS2130	SAR2324
rpmD	SAOUHSC_02493	USA300HOU_2223	MW2151	SAS2123	SAR2317
rpoA	SAOUHSC_02485	USA300HOU_2215	MW2143	SAS2115	SAR2309
rpoB	SAOUHSC_00524	USA300HOU_0536	MW0497	SAS0500	SAR0547
rpoC	SAOUHSC_00525	USA300HOU_0537	MW0498	SAS0501	SAR0548
rpsB	SAOUHSC_01232�	USA300HOU_1188	MW1139	SAS1190	SAR1232
rpsC	SAOUHSC_02506		MW2163	SAS2135	SAR2329
rpsE	SAOUHSC_02494	USA300HOU_2224	MW2152	SAS2124	SAR2318
rpsF	SAOUHSC_00348	USA300HOU_0387	MW0341	SAS0341	SAR0362
rpsJ	SAOUHSC_02512a		MW2170	SAS2142	SAR2336
rpsK	SAOUHSC_02486	USA300HOU_2216	MW2144	SAS2116	SAR2310
rpsL	SAOUHSC_00527	USA300HOU_0539	MW0500	SAS0503	SAR0550
rpsM	SAOUHSC_02487	USA300HOU_2217	MW2145	SAS2117	SAR2311
rpsS	SAOUHSC_02508		MW2165	SAS2137	SAR2331
secA_1	SAOUHSC_00769	USA300HOU_0780	MW0715	SAS0718	SAR0807
secY	SAOUHSC_02491	USA300HOU_2221	MW2149	SAS2121	SAR2315
serS	SAOUHSC_00009	USA300HOU_0009	MW0009	SAS0009	SAR0009
sigA	SAOUHSC_01662	USA300HOU_1563	MW1513	SAS1499	SAR1638
smpB	SAOUHSC_00804	USA300HOU_0811	MW0743	SAS0747	SAR0837
ssbA_1	SAOUHSC_00349	USA300HOU_0388	MW0342	SAS0342	SAR0363
sufB_1	SAOUHSC_00848	USA300HOU_0871	MW0796	SAS0785	SAR0877
sufB_2	SAOUHSC_00851	USA300HOU_0875	MW0799	SAS0788	SAR0880
sufC	SAOUHSC_00847	USA300HOU_0870	MW0795	SAS0784	SAR0876
tagG	SAOUHSC_00642	USA300HOU_0658	MW0600	SAS0604	SAR0648
tagH_1	SAOUHSC_00641	USA300HOU_0657	MW0599	SAS0603	SAR0647
tagO	SAOUHSC_00762	USA300HOU_0774	MW0709	SAS0712	SAR0801
tarB	SAOUHSC_00643	USA300HOU_0659	MW0601	SAS0605	SAR0649
tarF_1	SAOUHSC_00223	USA300HOU_0265	MW0230	SAS0231	SAR0251
thrB_1	SAOUHSC_00578	USA300HOU_0584	MW0546	SAS0550	SAR0597
thrS	SAOUHSC_01788	USA300HOU_1669	MW1626	SAS1611	SAR1762
thyA	SAOUHSC_01435	USA300HOU_1364	MW1317	SAS1370	SAR1440
tilS	SAOUHSC_00484	USA300HOU_0503	MW0464	SAS0466	SAR0510
tkt	SAOUHSC_01337	USA300HOU_1279	MW1229	SAS1282	SAR1352
tmk	SAOUHSC_00451	USA300HOU_0481	MW0437	SAS0439	SAR0483
tpiA	SAOUHSC_00797	USA300HOU_0804	MW0736	SAS0740	SAR0830
trmD	SAOUHSC_01210		MW1123	SAS1174	SAR1216
trpS	SAOUHSC_00933	USA300HOU_0954	MW0878	SAS0866	SAR0964
trxB	SAOUHSC_00785	USA300HOU_0792	MW0726	SAS0729	SAR0818
tsaB	SAOUHSC_02279	USA300HOU_2046	MW1975	SAS1956	SAR2138
tsaD	SAOUHSC_02277	USA300HOU_2044	MW1973	SAS1954	SAR2136
tsf	SAOUHSC_01234	USA300HOU_1190	MW1140	SAS1191	SAR1233
tuf	SAOUHSC_00530	USA300HOU_0541	MW0503	SAS0506	SAR0553
tyrS	SAOUHSC_01839	USA300HOU_1717	MW1671	SAS1655	SAR1806
uppS	SAOUHSC_01237	USA300HOU_1192	MW1143	SAS1194	SAR1236
valS	SAOUHSC_01767	USA300HOU_1655	MW1607	SAS1592	SAR1743
walK	SAOUHSC_00021	USA300HOU_0019	MW0019	SAS0019	SAR0019
walR	SAOUHSC_00020	USA300HOU_0018	MW0018	SAS0018	SAR0018
ybeY	SAOUHSC_01672	USA300HOU_1571	MW1522	SAS1508	SAR1647
yhaM	SAOUHSC_01973	USA300HOU_1834	MW1783	SAS1763	SAR1933
yidC	SAOUHSC_02327	USA300HOU_2087	MW2013	SAS1994	SAR2179
ywlC	SAOUHSC_02357		MW2040	SAS2019	SAR2204
zwf	SAOUHSC_01599	USA300HOU_1507	MW1459	SAS1445	SAR1582
