## Supplementary material for "Comparative Tn-Seq reveals common daptomycin resistance determinants in *Staphylococcus aureus* despite strain-dependent differences in essentiality of shared cell envelope genes": S3 Table

### Sheet: PantherGOSlimBioProcessEssGenes
Analysis Type:	PANTHER Overrepresentation Test (Released 20181010)
Annotation Version and Release Date:	PANTHER version 13.1 Released 2018-02-03
Analyzed List:	Client Text Box Input (Staphylococcus aureus)
Reference List:	Staphylococcus aureus (all genes in database)
Test Type:	FISHER
Correction:	FDR
PANTHER GO-Slim Biological Process	Staphylococcus aureus - REFLIST (2889)	Client Text Box Input (198)	Client Text Box Input (expected)	Client Text Box Input (over/under)	Client Text Box Input (fold Enrichment)	Client Text Box Input (raw P-value)	Client Text Box Input (FDR)
metabolic process (GO:0008152)	698	114	47.84	+	2.38	5.98e-22	7.06e-20
Unclassified (UNCLASSIFIED)	2041	76	139.88	-	0.54	1.68e-19	9.92e-18
biosynthetic process (GO:0009058)	274	66	18.78	+	3.51	1.48e-18	5.83e-17
cellular process (GO:0009987)	559	93	38.31	+	2.43	5.64e-17	1.66e-15
translation (GO:0006412)	50	29	3.43	+	8.46	7.07e-16	1.67e-14
primary metabolic process (GO:0044238)	598	93	40.98	+	2.27	2.28e-15	4.48e-14
protein metabolic process (GO:0019538)	108	35	7.4	+	4.73	7.18e-13	1.21e-11
tRNA aminoacylation for protein translation (GO:0006418)	19	17	1.3	+	13.06	7.84e-12	1.16e-10
nucleobase-containing compound metabolic process (GO:0006139)	292	55	20.01	+	2.75	2.2e-11	2.89e-10
tRNA metabolic process (GO:0006399)	40	20	2.74	+	7.3	2.34e-10	2.76e-09
nitrogen compound metabolic process (GO:0006807)	342	57	23.44	+	2.43	8.98e-10	9.64e-09
RNA metabolic process (GO:0016070)	127	28	8.7	+	3.22	2.58e-07	2.53e-06
phosphate-containing compound metabolic process (GO:0006796)	172	31	11.79	+	2.63	3.55e-06	3.22e-05
coenzyme metabolic process (GO:0006732)	48	15	3.29	+	4.56	5.93e-06	5e-05
DNA replication (GO:0006260)	19	9	1.3	+	6.91	3.64e-05	0.000286
phospholipid metabolic process (GO:0006644)	11	7	0.75	+	9.29	6.97e-05	0.000514
cellular component organization or biogenesis (GO:0071840)	47	13	3.22	+	4.04	7.4e-05	0.000514
cellular component organization (GO:0016043)	29	10	1.99	+	5.03	0.000116	0.000758
cellular amino acid metabolic process (GO:0006520)	174	26	11.93	+	2.18	0.000441	0.00274
cellular component biogenesis (GO:0044085)	35	9	2.4	+	3.75	0.00152	0.00895
monosaccharide metabolic process (GO:0005996)	31	8	2.12	+	3.77	0.00272	0.0153
DNA metabolic process (GO:0006259)	57	11	3.91	+	2.82	0.00345	0.0185
mitochondrial translation (GO:0032543)	3	3	0.21	+	14.59	0.0045	0.0221
organelle organization (GO:0006996)	13	5	0.89	+	5.61	0.00444	0.0228
glycolysis (GO:0006096)	5	3	0.34	+	8.75	0.0114	0.0519
fatty acid biosynthetic process (GO:0006633)	5	3	0.34	+	8.75	0.0114	0.054
pentose-phosphate shunt (GO:0006098)	8	3	0.55	+	5.47	0.0292	0.128
polyphosphate catabolic process (GO:0006798)	3	2	0.21	+	9.73	0.036	0.152
carbohydrate metabolic process (GO:0005975)	122	15	8.36	+	1.79	0.0466	0.183
protein transport (GO:0015031)	10	3	0.69	+	4.38	0.0461	0.188
gluconeogenesis (GO:0006094)	4	2	0.27	+	7.3	0.0517	0.197
lipid metabolic process (GO:0006629)	37	6	2.54	+	2.37	0.054	0.199
catabolic process (GO:0009056)	96	12	6.58	+	1.82	0.0672	0.24
ion transport (GO:0006811)	48	0	3.29	-	< 0.01	0.0718	0.249
fatty acid metabolic process (GO:0006631)	13	3	0.89	+	3.37	0.0784	0.264
generation of precursor metabolites and energy (GO:0006091)	47	7	3.22	+	2.17	0.0816	0.267
acyl-CoA metabolic process (GO:0006637)	6	2	0.41	+	4.86	0.0887	0.283
intracellular protein transport (GO:0006886)	7	2	0.48	+	4.17	0.109	0.34
pteridine-containing compound metabolic process (GO:0042558)	8	2	0.55	+	3.65	0.131	0.387
pyrimidine nucleobase metabolic process (GO:0006206)	8	2	0.55	+	3.65	0.131	0.397
mitochondrion organization (GO:0007005)	3	1	0.21	+	4.86	0.233	0.625
protein targeting (GO:0006605)	3	1	0.21	+	4.86	0.233	0.639
steroid metabolic process (GO:0008202)	13	2	0.89	+	2.24	0.25	0.654
lipid transport (GO:0006869)	3	1	0.21	+	4.86	0.233	0.655
amino acid transport (GO:0006865)	53	1	3.63	-	0.28	0.258	0.661
cellular component morphogenesis (GO:0032989)	3	1	0.21	+	4.86	0.233	0.671
localization (GO:0051179)	124	5	8.5	-	0.59	0.274	0.687
rRNA metabolic process (GO:0016072)	15	2	1.03	+	1.95	0.298	0.734
response to toxic substance (GO:0009636)	6	1	0.41	+	2.43	0.372	0.783
protein glycosylation (GO:0006486)	5	1	0.34	+	2.92	0.328	0.791
protein folding (GO:0006457)	6	1	0.41	+	2.43	0.372	0.797
cellular protein modification process (GO:0006464)	38	4	2.6	+	1.54	0.342	0.808
sulfur compound metabolic process (GO:0006790)	18	2	1.23	+	1.62	0.371	0.81
transport (GO:0006810)	123	5	8.43	-	0.59	0.353	0.817
carbohydrate transport (GO:0008643)	48	1	3.29	-	0.3	0.37	0.823
response to stress (GO:0006950)	45	1	3.08	-	0.32	0.364	0.825
anion transport (GO:0006820)	27	0	1.85	-	< 0.01	0.414	0.842
protein localization (GO:0008104)	7	1	0.48	+	2.08	0.412	0.853
tricarboxylic acid cycle (GO:0006099)	9	1	0.62	+	1.62	0.485	0.867
intracellular signal transduction (GO:0035556)	9	1	0.62	+	1.62	0.485	0.881
oxidative phosphorylation (GO:0006119)	8	1	0.55	+	1.82	0.45	0.885
proteolysis (GO:0006508)	9	1	0.62	+	1.62	0.485	0.895
ferredoxin metabolic process (GO:0006124)	8	1	0.55	+	1.82	0.45	0.9
respiratory electron transport chain (GO:0022904)	30	3	2.06	+	1.46	0.467	0.903
regulation of translation (GO:0006417)	9	1	0.62	+	1.62	0.485	0.909
vitamin metabolic process (GO:0006766)	31	3	2.12	+	1.41	0.478	0.909
phosphate ion transport (GO:0006817)	42	1	2.88	-	0.35	0.522	0.92
cell cycle (GO:0007049)	12	1	0.82	+	1.22	0.578	0.975
cell communication (GO:0007154)	12	1	0.82	+	1.22	0.578	0.989
glycogen metabolic process (GO:0005977)	13	1	0.89	+	1.12	0.605	0.992
signal transduction (GO:0007165)	12	1	0.82	+	1.22	0.578	1
regulation of carbohydrate metabolic process (GO:0006109)	5	0	0.34	-	< 0.01	1	1
regulation of biological process (GO:0050789)	13	1	0.89	+	1.12	0.605	1.01
response to stimulus (GO:0050896)	69	3	4.73	-	0.63	0.625	1.01
cholesterol metabolic process (GO:0008203)	8	0	0.55	-	< 0.01	1	1.01
nucleobase-containing compound transport (GO:0015931)	6	0	0.41	-	< 0.01	1	1.02
cation transport (GO:0006812)	9	0	0.62	-	< 0.01	1	1.03
transcription from RNA polymerase II promoter (GO:0006366)	9	0	0.62	-	< 0.01	1	1.04
regulation of transcription from RNA polymerase II promoter (GO:0006357)	9	0	0.62	-	< 0.01	1	1.04
cellular amino acid catabolic process (GO:0009063)	21	2	1.44	+	1.39	0.656	1.05
fatty acid beta-oxidation (GO:0006635)	4	0	0.27	-	< 0.01	1	1.05
secondary metabolic process (GO:0019748)	4	0	0.27	-	< 0.01	1	1.06
protein acetylation (GO:0006473)	11	0	0.75	-	< 0.01	1	1.07
RNA catabolic process (GO:0006401)	7	0	0.48	-	< 0.01	1	1.08
vitamin biosynthetic process (GO:0009110)	25	2	1.71	+	1.17	0.691	1.09
protein lipidation (GO:0006497)	3	0	0.21	-	< 0.01	1	1.09
protein complex biogenesis (GO:0070271)	3	0	0.21	-	< 0.01	1	1.1
mitochondrial transport (GO:0006839)	3	0	0.21	-	< 0.01	1	1.11
protein complex assembly (GO:0006461)	3	0	0.21	-	< 0.01	1	1.12
purine nucleobase metabolic process (GO:0006144)	14	1	0.96	+	1.04	1	1.13
porphyrin-containing compound metabolic process (GO:0006778)	14	1	0.96	+	1.04	1	1.15
homeostatic process (GO:0042592)	12	0	0.82	-	< 0.01	1	1.16
DNA repair (GO:0006281)	29	1	1.99	-	0.5	1	1.17
DNA recombination (GO:0006310)	19	1	1.3	-	0.77	1	1.18
regulation of nucleobase-containing compound metabolic process (GO:0019219)	45	2	3.08	-	0.65	0.767	1.19
polysaccharide metabolic process (GO:0005976)	23	1	1.58	-	0.63	1	1.19
biological regulation (GO:0065007)	23	1	1.58	-	0.63	1	1.2
transcription, DNA-dependent (GO:0006351)	60	3	4.11	-	0.73	0.796	1.22
prosthetic group metabolic process (GO:0051189)	2	0	0.14	-	< 0.01	1	1.22
response to abiotic stimulus (GO:0009628)	2	0	0.14	-	< 0.01	1	1.23
cytokinesis (GO:0000910)	2	0	0.14	-	< 0.01	1	1.24
response to external stimulus (GO:0009605)	2	0	0.14	-	< 0.01	1	1.26
DNA catabolic process (GO:0006308)	2	0	0.14	-	< 0.01	1	1.27
protein phosphorylation (GO:0006468)	2	0	0.14	-	< 0.01	1	1.28
reproduction (GO:0000003)	2	0	0.14	-	< 0.01	1	1.3
protein methylation (GO:0006479)	2	0	0.14	-	< 0.01	1	1.31
meiosis (GO:0007126)	2	0	0.14	-	< 0.01	1	1.33
regulation of cellular amino acid metabolic process (GO:0006521)	1	0	0.07	-	< 0.01	1	1.34
regulation of phosphate metabolic process (GO:0019220)	1	0	0.07	-	< 0.01	1	1.36
regulation of catalytic activity (GO:0050790)	1	0	0.07	-	< 0.01	1	1.37
developmental process (GO:0032502)	1	0	0.07	-	< 0.01	1	1.39
nitrogen utilization (GO:0019740)	1	0	0.07	-	< 0.01	1	1.4
vitamin catabolic process (GO:0009111)	1	0	0.07	-	< 0.01	1	1.42
regulation of molecular function (GO:0065009)	1	0	0.07	-	< 0.01	1	1.44
cyclic nucleotide metabolic process (GO:0009187)	1	0	0.07	-	< 0.01	1	1.46
nitric oxide biosynthetic process (GO:0006809)	1	0	0.07	-	< 0.01	1	1.47
vitamin transport (GO:0051180)	1	0	0.07	-	< 0.01	1	1.49
cellular amino acid biosynthetic process (GO:0008652)	74	5	5.07	-	0.99	1	1.51
