## Supplementary material for "Comparative Tn-Seq reveals common daptomycin resistance determinants in *Staphylococcus aureus* despite strain-dependent differences in essentiality of shared cell envelope genes": S4 Table

Strain	Medium	DaptConc	Gene	Call	CtrlReads	ExpReads	Ratio	CorrPVal	Description	Roary	SAOUHSC
HG003	MHB2	1	SAOUHSC_01803	Depleted	2714	31	0.0118	4.80E-23	D-serine/D-alanine/glycine transporter	aapA	SAOUHSC_01803
MRSA252	MHB2	1	SAR_RS09085	Depleted	3238	252	0.0781	4.77E-16	D-serine/D-alanine/glycine transporter	aapA	SAOUHSC_01803
MRSA252	RPMI	0.5	SAR_RS09085	Depleted	2347	71	0.0308	1.39E-12	D-serine/D-alanine/glycine transporter	aapA	SAOUHSC_01803
MW2	MHB2	0.5	MW_RS08750	Depleted	7545	465	0.0617	1.42E-05	D-serine/D-alanine/glycine transporter	aapA	SAOUHSC_01803
MW2	RPMI	0.25	MW_RS08750	Depleted	6003	195	0.0327	2.77E-13	D-serine/D-alanine/glycine transporter	aapA	SAOUHSC_01803
USA300	MHB2	0.5	USA300HOU_RS08990	Depleted	4959	125	0.0254	1.76E-32	D-serine/D-alanine/glycine transporter	aapA	SAOUHSC_01803
HG003	MHB2	1	SAOUHSC_02305	Depleted	2789	87	0.0316	8.25E-16	Alanine racemase 1	alr	SAOUHSC_02305
MRSA252	MHB2	1	SAR_RS11245	Depleted	239	21	0.092	9.96E-05	Alanine racemase 1	alr	SAOUHSC_02305
MRSA252	RPMI	0.5	SAR_RS11245	Depleted	565	39	0.0708	9.85E-08	Alanine racemase 1	alr	SAOUHSC_02305
USA300	MHB2	0.5	USA300HOU_RS11180	Depleted	1283	52	0.0415	4.75E-24	Alanine racemase 1	alr	SAOUHSC_02305
HG003	MHB2	1	SAOUHSC_01420	Depleted	856	76	0.0898	0.000325877	Response regulator ArlR	arlR	SAOUHSC_01420
MSSA476	RPMI	0.25	SAS_RS07195	Depleted	3669	39	0.0109	1.59E-12	Response regulator ArlR	arlR	SAOUHSC_01420
MW2	RPMI	0.25	MW_RS07000	Depleted	466	20	0.0452	6.88E-05	Response regulator ArlR	arlR	SAOUHSC_01420
MSSA476	RPMI	0.25	SAS_RS07190	Depleted	3172	84	0.0267	7.07E-18	Signal transduction histidine-protein kinase ArlS	arlS	SAOUHSC_01419
MW2	RPMI	0.25	MW_RS06995	Depleted	1081	98	0.0919	0.001229964	Signal transduction histidine-protein kinase ArlS	arlS	SAOUHSC_01419
MRSA252	MHB2	1	SAR_RS12375	Depleted	1216	61	0.0512	0.000716439	Biotin transporter BioY	bioY	SAOUHSC_02552
HG003	MHB2	1	SAOUHSC_01827	Depleted	413	17	0.0439	1.75E-07	Septation ring formation regulator EzrA	ezrA	SAOUHSC_01827
MRSA252	RPMI	0.5	SAR_RS09195	Depleted	641	62	0.0977	3.18E-09	Septation ring formation regulator EzrA	ezrA	SAOUHSC_01827
USA300	MHB2	0.5	USA300HOU_RS09110	Depleted	823	54	0.0673	2.22E-22	Septation ring formation regulator EzrA	ezrA	SAOUHSC_01827
MRSA252	MHB2	1	SAR_RS13625	Depleted	620	32	0.0526	2.94E-06	Fructose-1%2C6-bisphosphatase class 3	fbp	SAOUHSC_02822
HG003	MHB2	1	SAOUHSC_00998	Depleted	2774	272	0.0984	1.98E-09	Putative penicillin-binding protein PbpX	fmtA	SAOUHSC_00998
MRSA252	MHB2	1	SAR_RS11715	Depleted	256	11	0.0449	1.95E-07	Phosphoglucosamine mutase	glmM	SAOUHSC_02405
HG003	MHB2	1	SAOUHSC_01462	Depleted	909	7	0.0091	1.54E-06	Cell cycle protein GpsB	gpsB	SAOUHSC_01462
HG003	RPMI	0.25	SAOUHSC_01462	Depleted	1011	49	0.0499	0.003203192	Cell cycle protein GpsB	gpsB	SAOUHSC_01462
MRSA252	RPMI	0.5	SAR_RS07445	Depleted	272	13	0.0514	0.019873961	Cell cycle protein GpsB	gpsB	SAOUHSC_01462
MSSA476	MHB2	0.5	SAS_RS07370	Depleted	253	15	0.0642	0.046064046	Cell cycle protein GpsB	gpsB	SAOUHSC_01462
MW2	RPMI	0.25	MW_RS07175	Depleted	649	4	0.0071	0.006262494	Cell cycle protein GpsB	gpsB	SAOUHSC_01462
USA300	MHB2	0.5	USA300HOU_RS07395	Depleted	560	49	0.0891	8.59E-05	Cell cycle protein GpsB	gpsB	SAOUHSC_01462
HG003	MHB2	1	SAOUHSC_00665	Depleted	1142	1	0.002	6.71E-12	Response regulator protein GraR	graR	SAOUHSC_00665
HG003	RPMI	0.25	SAOUHSC_00665	Depleted	1567	28	0.0188	1.79E-09	Response regulator protein GraR	graR	SAOUHSC_00665
MRSA252	MHB2	1	SAR_RS03435	Depleted	479	12	0.028	8.82E-07	Response regulator protein GraR	graR	SAOUHSC_00665
MRSA252	RPMI	0.5	SAR_RS03435	Depleted	236	10	0.0447	0.00344154	Response regulator protein GraR	graR	SAOUHSC_00665
MSSA476	MHB2	0.5	SAS_RS03350	Depleted	502	7	0.0153	1.28E-08	Response regulator protein GraR	graR	SAOUHSC_00665
MSSA476	RPMI	0.25	SAS_RS03350	Depleted	300	13	0.0466	1.53E-05	Response regulator protein GraR	graR	SAOUHSC_00665
MW2	MHB2	0.5	MW_RS03380	Depleted	750	3	0.0049	1.10E-06	Response regulator protein GraR	graR	SAOUHSC_00665
MW2	RPMI	0.25	MW_RS03380	Depleted	686	4	0.0077	2.19E-06	Response regulator protein GraR	graR	SAOUHSC_00665
USA300	MHB2	0.5	USA300HOU_RS03565	Depleted	574	1	0.0036	1.18E-12	Response regulator protein GraR	graR	SAOUHSC_00665
USA300	RPMI	0.12	USA300HOU_RS03565	Depleted	698	6	0.0104	8.84E-14	Response regulator protein GraR	graR	SAOUHSC_00665
HG003	MHB2	1	SAOUHSC_00666	Depleted	2510	15	0.0062	1.97E-17	Sensor histidine kinase GraS	graS	SAOUHSC_00666
HG003	RPMI	0.25	SAOUHSC_00666	Depleted	2936	67	0.0232	1.25E-15	Sensor histidine kinase GraS	graS	SAOUHSC_00666
MRSA252	MHB2	1	SAR_RS03440	Depleted	1110	18	0.0173	7.86E-10	Sensor histidine kinase GraS	graS	SAOUHSC_00666
MRSA252	RPMI	0.5	SAR_RS03440	Depleted	457	9	0.0216	1.02E-07	Sensor histidine kinase GraS	graS	SAOUHSC_00666
MSSA476	MHB2	0.5	SAS_RS03355	Depleted	1068	67	0.0636	3.40E-11	Sensor histidine kinase GraS	graS	SAOUHSC_00666
MSSA476	RPMI	0.25	SAS_RS03355	Depleted	588	36	0.0635	2.45E-08	Sensor histidine kinase GraS	graS	SAOUHSC_00666
MW2	MHB2	0.5	MW_RS03385	Depleted	2967	139	0.0473	2.77E-09	Sensor histidine kinase GraS	graS	SAOUHSC_00666
MW2	RPMI	0.25	MW_RS03385	Depleted	2568	71	0.0281	1.12E-06	Sensor histidine kinase GraS	graS	SAOUHSC_00666
USA300	MHB2	0.5	USA300HOU_RS03570	Depleted	1266	20	0.0163	4.34E-22	Sensor histidine kinase GraS	graS	SAOUHSC_00666
USA300	RPMI	0.12	USA300HOU_RS03570	Depleted	1383	11	0.0087	7.45E-22	Sensor histidine kinase GraS	graS	SAOUHSC_00666
HG003	MHB2	1	SAOUHSC_00678	Depleted	2828	175	0.0622	7.56E-08	hypothetical protein	group_0141	SAOUHSC_00678
HG003	MHB2	1	SAOUHSC_01025	Depleted	3104	47	0.0154	4.76E-26	hypothetical protein	group_0231	SAOUHSC_01025
HG003	RPMI	0.25	SAOUHSC_01025	Depleted	467	44	0.0971	8.77E-11	hypothetical protein	group_0231	SAOUHSC_01025
MRSA252	MHB2	1	SAR_RS05365	Depleted	2993	73	0.0247	9.49E-19	hypothetical protein	group_0231	SAOUHSC_01025
MRSA252	RPMI	0.5	SAR_RS05365	Depleted	1192	14	0.0129	6.62E-17	hypothetical protein	group_0231	SAOUHSC_01025
HG003	MHB2	1	SAOUHSC_01050	Depleted	2787	24	0.0089	1.62E-18	hypothetical protein	group_0235	SAOUHSC_01050
MRSA252	RPMI	0.5	SAR_RS05490	Depleted	824	66	0.081	1.47E-08	hypothetical protein	group_0235	SAOUHSC_01050
MSSA476	MHB2	0.5	SAS_RS05495	Depleted	668	44	0.0673	9.66E-09	hypothetical protein	group_0235	SAOUHSC_01050
MW2	MHB2	0.5	MW_RS05295	Depleted	1099	23	0.0215	4.19E-08	hypothetical protein	group_0235	SAOUHSC_01050
USA300	MHB2	0.5	USA300HOU_RS05505	Depleted	583	49	0.0856	5.68E-14	hypothetical protein	group_0235	SAOUHSC_01050
USA300	RPMI	0.12	USA300HOU_RS09520	Depleted	172	16	0.0967	0.021694841	Putative membrane protein insertion efficiency factor	group_0461	SAOUHSC_01914
HG003	MHB2	1	SAOUHSC_02004	Depleted	820	59	0.0736	0.000133953	hypothetical protein	group_0487	SAOUHSC_02004
HG003	MHB2	1	SAOUHSC_02149	Depleted	903	44	0.05	3.66E-05	hypothetical protein	group_0571	SAOUHSC_02149
MRSA252	MHB2	1	SAR_RS10550	Depleted	1954	45	0.0236	0.005122975	hypothetical protein	group_0571	SAOUHSC_02149
USA300	MHB2	0.5	USA300HOU_RS10470	Depleted	1095	58	0.0536	3.19E-10	hypothetical protein	group_0571	SAOUHSC_02149
MW2	RPMI	0.25	MW_RS13125	Depleted	285	19	0.0713	0.030969411	UTP--glucose-1-phosphate uridylyltransferase	gtaB	SAOUHSC_02801
HG003	MHB2	1	SAOUHSC_01361	Depleted	692	51	0.0748	0.039664661	Regulatory protein MsrR	lcpA	SAOUHSC_01361
MW2	RPMI	0.25	MW_RS06710	Depleted	1644	65	0.0399	0.002478771	Regulatory protein MsrR	lcpA	SAOUHSC_01361
HG003	MHB2	1	SAOUHSC_00782	Depleted	874	81	0.094	3.62E-08	Prolipoprotein diacylglyceryl transferase	lgt	SAOUHSC_00782
HG003	MHB2	1	SAOUHSC_01162	Depleted	499	37	0.076	0.00021276	Lipoprotein signal peptidase	lspA	SAOUHSC_01162
HG003	MHB2	1	SAOUHSC_00952	Depleted	1919	66	0.0349	1.85E-13	putative glycolipid permease LtaA	ltaA	SAOUHSC_00952
HG003	RPMI	0.25	SAOUHSC_00952	Depleted	2458	79	0.0324	1.89E-16	putative glycolipid permease LtaA	ltaA	SAOUHSC_00952
MRSA252	RPMI	0.5	SAR_RS05005	Depleted	394	25	0.065	6.60E-11	putative glycolipid permease LtaA	ltaA	SAOUHSC_00952
MW2	MHB2	0.5	MW_RS04820	Depleted	3277	190	0.0583	1.79E-05	putative glycolipid permease LtaA	ltaA	SAOUHSC_00952
MW2	RPMI	0.25	MW_RS04820	Depleted	3024	250	0.083	5.99E-11	putative glycolipid permease LtaA	ltaA	SAOUHSC_00952
USA300	RPMI	0.12	USA300HOU_RS05035	Depleted	882	39	0.0448	2.54E-20	putative glycolipid permease LtaA	ltaA	SAOUHSC_00952
MRSA252	MHB2	1	SAR_RS05165	Depleted	2631	151	0.0579	1.90E-13	2-succinyl-5-enolpyruvyl-6-hydroxy-3-cyclohexene-1-carboxylate synthase	menD	SAOUHSC_00983
HG003	MHB2	1	SAOUHSC_01359	Depleted	5972	182	0.0307	1.87E-40	Phosphatidylglycerol lysyltransferase	mprF	SAOUHSC_01359
MRSA252	MHB2	1	SAR_RS07005	Depleted	2165	58	0.027	7.17E-24	Phosphatidylglycerol lysyltransferase	mprF	SAOUHSC_01359
MRSA252	RPMI	0.5	SAR_RS07005	Depleted	1250	30	0.0249	7.85E-17	Phosphatidylglycerol lysyltransferase	mprF	SAOUHSC_01359
USA300	MHB2	0.5	USA300HOU_RS06925	Depleted	3526	125	0.0358	2.49E-43	Phosphatidylglycerol lysyltransferase	mprF	SAOUHSC_01359
USA300	RPMI	0.12	USA300HOU_RS06925	Depleted	3227	194	0.0605	5.14E-64	Phosphatidylglycerol lysyltransferase	mprF	SAOUHSC_01359
MW2	RPMI	0.25	MW_RS08530	Depleted	1836	156	0.0854	0.000419228	Cell shape-determining protein MreC	mreC	SAOUHSC_01759
HG003	MHB2	1	SAOUHSC_02337	Depleted	1763	32	0.0185	1.62E-18	UDP-N-acetylglucosamine 1-carboxyvinyltransferase 1	murA1	SAOUHSC_02337
MSSA476	MHB2	0.5	SAS_RS10895	Depleted	917	17	0.0199	3.61E-14	UDP-N-acetylglucosamine 1-carboxyvinyltransferase 1	murA1	SAOUHSC_02337
MSSA476	RPMI	0.25	SAS_RS10895	Depleted	308	14	0.0472	3.35E-08	UDP-N-acetylglucosamine 1-carboxyvinyltransferase 1	murA1	SAOUHSC_02337
MW2	MHB2	0.5	MW_RS11030	Depleted	940	27	0.0299	1.48E-05	UDP-N-acetylglucosamine 1-carboxyvinyltransferase 1	murA1	SAOUHSC_02337
MW2	RPMI	0.25	MW_RS11030	Depleted	775	12	0.017	4.01E-07	UDP-N-acetylglucosamine 1-carboxyvinyltransferase 1	murA1	SAOUHSC_02337
USA300	MHB2	0.5	USA300HOU_RS11340	Depleted	2466	57	0.0233	4.75E-24	UDP-N-acetylglucosamine 1-carboxyvinyltransferase 1	murA1	SAOUHSC_02337
USA300	RPMI	0.12	USA300HOU_RS11340	Depleted	1644	102	0.0628	1.35E-21	UDP-N-acetylglucosamine 1-carboxyvinyltransferase 1	murA1	SAOUHSC_02337
MRSA252	MHB2	1	SAR_RS11405	Depleted	7365	697	0.0947	1.99E-06	UDP-N-acetylglucosamine 1-carboxyvinyltransferase 2	murA2	SAOUHSC_02365
MRSA252	RPMI	0.5	SAR_RS11405	Depleted	3468	47	0.0137	7.52E-16	UDP-N-acetylglucosamine 1-carboxyvinyltransferase 2	murA2	SAOUHSC_02365
HG003	MHB2	1	SAOUHSC_03049	Depleted	420	13	0.0337	1.85E-05	Nucleoid occlusion protein	noc	SAOUHSC_03049
HG003	RPMI	0.25	SAOUHSC_03049	Depleted	532	34	0.0664	0.000942867	Nucleoid occlusion protein	noc	SAOUHSC_03049
MRSA252	RPMI	0.5	SAR_RS14670	Depleted	579	51	0.0892	0.023650623	Nucleoid occlusion protein	noc	SAOUHSC_03049
MW2	RPMI	0.25	MW_RS14240	Depleted	1033	75	0.0739	0.00326812	Nucleoid occlusion protein	noc	SAOUHSC_03049
MRSA252	RPMI	0.5	SAR_RS08345	Depleted	2007	55	0.0278	2.26E-13	Penicillin-binding protein H	pbp3	SAOUHSC_01652
MRSA252	RPMI	0.5	SAR_RS03345	Depleted	1594	87	0.0552	5.15E-10	D-alanyl-D-alanine carboxypeptidase DacA	pbp4	SAOUHSC_00646
MW2	RPMI	0.25	MW_RS03290	Depleted	4231	100	0.0238	1.02E-09	D-alanyl-D-alanine carboxypeptidase DacA	pbp4	SAOUHSC_00646
MRSA252	MHB2	1	SAR_RS09600	Depleted	279	24	0.0892	1.05E-05	Phosphoenolpyruvate carboxykinase (ATP)	pckA	SAOUHSC_01910
MW2	RPMI	0.25	MW_RS13085	Depleted	1463	29	0.0203	3.35E-07	Phosphoglucomutase	pgcA	SAOUHSC_02793
MRSA252	MHB2	1	SAR_RS05385	Depleted	9416	259	0.0276	4.18E-22	Phosphoenolpyruvate-protein phosphotransferase	ptsI	SAOUHSC_01029
HG003	MHB2	1	SAOUHSC_02362	Depleted	1753	157	0.0902	7.74E-09	Transcription termination factor Rho	rho	SAOUHSC_02362
MRSA252	RPMI	0.5	SAR_RS11315	Depleted	1821	86	0.048	2.30E-14	Peptidoglycan glycosyltransferase RodA	rodA	SAOUHSC_02319
MW2	RPMI	0.25	MW_RS10945	Depleted	3633	160	0.0442	7.69E-08	Peptidoglycan glycosyltransferase RodA	rodA	SAOUHSC_02319
HG003	MHB2	1	SAOUHSC_01154	Depleted	123	1	0.0134	0.000266797	Cell division protein SepF	sepF	SAOUHSC_01154
MSSA476	MHB2	0.5	SAS_RS05970	Depleted	129	11	0.0961	0.003320883	Cell division protein SepF	sepF	SAOUHSC_01154
HG003	RPMI	0.25	SAOUHSC_00953	Depleted	434	18	0.0428	0.000222825	Processive diacylglycerol beta-glucosyltransferase	ugtP	SAOUHSC_00953
HG003	MHB2	1	SAOUHSC_00667	Depleted	2332	20	0.0089	1.09E-12	Bacitracin export ATP-binding protein BceA	vraF	SAOUHSC_00667
HG003	RPMI	0.25	SAOUHSC_00667	Depleted	2541	78	0.0311	4.83E-08	Bacitracin export ATP-binding protein BceA	vraF	SAOUHSC_00667
MRSA252	RPMI	0.5	SAR_RS03445	Depleted	467	26	0.0578	1.75E-07	Bacitracin export ATP-binding protein BceA	vraF	SAOUHSC_00667
MSSA476	MHB2	0.5	SAS_RS03360	Depleted	819	28	0.0351	5.20E-09	Bacitracin export ATP-binding protein BceA	vraF	SAOUHSC_00667
MSSA476	RPMI	0.25	SAS_RS03360	Depleted	406	29	0.0732	2.87E-06	Bacitracin export ATP-binding protein BceA	vraF	SAOUHSC_00667
MW2	MHB2	0.5	MW_RS03390	Depleted	2106	39	0.019	0.000720653	Bacitracin export ATP-binding protein BceA	vraF	SAOUHSC_00667
MW2	RPMI	0.25	MW_RS03390	Depleted	1769	10	0.0062	2.54E-07	Bacitracin export ATP-binding protein BceA	vraF	SAOUHSC_00667
USA300	MHB2	0.5	USA300HOU_RS03575	Depleted	991	16	0.0175	2.73E-14	Bacitracin export ATP-binding protein BceA	vraF	SAOUHSC_00667
USA300	RPMI	0.12	USA300HOU_RS03575	Depleted	1209	13	0.0119	1.67E-19	Bacitracin export ATP-binding protein BceA	vraF	SAOUHSC_00667
HG003	MHB2	1	SAOUHSC_00668	Depleted	6227	34	0.0056	1.28E-44	Bacitracin export permease protein BceB	vraG	SAOUHSC_00668
HG003	RPMI	0.25	SAOUHSC_00668	Depleted	7382	194	0.0264	1.21E-33	Bacitracin export permease protein BceB	vraG	SAOUHSC_00668
MRSA252	MHB2	1	SAR_RS03450	Depleted	4597	84	0.0186	3.21E-30	Bacitracin export permease protein BceB	vraG	SAOUHSC_00668
MRSA252	RPMI	0.5	SAR_RS03450	Depleted	1955	77	0.0398	2.83E-23	Bacitracin export permease protein BceB	vraG	SAOUHSC_00668
MSSA476	MHB2	0.5	SAS_RS03365	Depleted	3098	112	0.0365	1.33E-29	Bacitracin export permease protein BceB	vraG	SAOUHSC_00668
MSSA476	RPMI	0.25	SAS_RS03365	Depleted	1525	116	0.0765	3.91E-18	Bacitracin export permease protein BceB	vraG	SAOUHSC_00668
MW2	MHB2	0.5	MW_RS03395	Depleted	8052	567	0.0705	2.14E-17	Bacitracin export permease protein BceB	vraG	SAOUHSC_00668
MW2	RPMI	0.25	MW_RS03395	Depleted	7132	542	0.0761	8.89E-18	Bacitracin export permease protein BceB	vraG	SAOUHSC_00668
USA300	MHB2	0.5	USA300HOU_RS03580	Depleted	3232	21	0.0067	1.80E-47	Bacitracin export permease protein BceB	vraG	SAOUHSC_00668
USA300	RPMI	0.12	USA300HOU_RS03580	Depleted	3700	55	0.0152	9.20E-50	Bacitracin export permease protein BceB	vraG	SAOUHSC_00668
MRSA252	MHB2	1	SAR_RS10305	Depleted	929	48	0.0526	1.80E-06	Response regulator protein VraR	vraR	SAOUHSC_02098
MRSA252	RPMI	0.5	SAR_RS10305	Depleted	578	45	0.0787	1.05E-06	Response regulator protein VraR	vraR	SAOUHSC_02098
MW2	RPMI	0.25	MW_RS09930	Depleted	1239	119	0.0964	6.20E-05	Response regulator protein VraR	vraR	SAOUHSC_02098
MRSA252	MHB2	1	SAR_RS10310	Depleted	1381	121	0.0881	8.20E-07	Sensor protein VraS	vraS	SAOUHSC_02099
MRSA252	RPMI	0.5	SAR_RS10310	Depleted	950	75	0.0796	5.86E-09	Sensor protein VraS	vraS	SAOUHSC_02099
MRSA252	MHB2	1	SAR_RS00110	Depleted	53188	5254	0.0988	1.19E-05	hypothetical protein	walH	SAOUHSC_00022
HG003	MHB2	1	SAOUHSC_00483	Depleted	1346	55	0.0414	1.55E-05	General stress protein 13	yugI_2	SAOUHSC_00892
