## Supplementary material for "Comparative Tn-Seq reveals common daptomycin resistance determinants in *Staphylococcus aureus* despite strain-dependent differences in essentiality of shared cell envelope genes": S5 Table

Strain	Medium	DaptConc	Gene	Strand	Call	CtrlPlus	ExpPlus	PlusQVal	CtrlMinus	ExpMinus	MinusQVal	Description	Roary	SAOUHSC
MSSA476	MHB2	0.5	SAS_RS00410	+	PLUS	218	472	0.0277	219	238	1	hypothetical protein	group_0015	SAOUHSC_00065
MSSA476	RPMI	0.25	SAS_RS04695	+	PLUS	224	847	0.0093	177	450	0.8787	Sodium/proton-dependent alanine carrier protein	acp	SAOUHSC_00949
HG003	MHB2	1	SAOUHSC_00784	+	PLUS	314	977	0.0064	336	363	1	Beta-barrel assembly-enhancing protease	bepA	SAOUHSC_00784
MSSA476	MHB2	0.5	SAS_RS03920	+	PLUS	353	609	0.0171	364	422	1	Beta-barrel assembly-enhancing protease	bepA	SAOUHSC_00784
HG003	RPMI	0.25	SAOUHSC_02323	+	PLUS	297	749	0.0269	367	405	1	Cardiolipin synthase	cls2	SAOUHSC_02323
MRSA252	RPMI	0.5	SAR_RS11340	+	PLUS	182	782	0	199	199	0.9904	Cardiolipin synthase	cls2	SAOUHSC_02323
MSSA476	RPMI	0.25	SAS_RS10830	+	PLUS	367	1493	0	90	355	0.6991	Cardiolipin synthase	cls2	SAOUHSC_02323
MW2	RPMI	0.25	MW_RS10965	+	PLUS	224	1191	0.0015	809	579	1	Cardiolipin synthase	cls2	SAOUHSC_02323
MSSA476	RPMI	0.25	SAS_RS05075	-	MINUS	143	267	1	189	742	0.0069	Competence transcription factor	comK	SAOUHSC_00961
HG003	MHB2	1	SAOUHSC_02879	-	MINUS	184	200	1	226	982	0.0017	Dehydrosqualene synthase	crtM	SAOUHSC_02879
MSSA476	RPMI	0.25	SAS_RS13320	-	MINUS	108	209	1	177	1176	0	Dehydrosqualene synthase	crtM	SAOUHSC_02879
USA300	RPMI	0.12	USA300HOU_RS13905	-	MINUS	364	404	1	407	900	0.005	Dehydrosqualene synthase	crtM	SAOUHSC_02879
HG003	MHB2	1	SAOUHSC_02881	-	MINUS	334	303	1	165	1304	0	Diapolycopene oxygenase	crtP	SAOUHSC_02881
HG003	RPMI	0.25	SAOUHSC_02881	-	MINUS	474	396	1	277	1087	0	Diapolycopene oxygenase	crtP	SAOUHSC_02881
MSSA476	RPMI	0.25	SAS_RS13330	-	MINUS	187	308	1	202	1572	0	Diapolycopene oxygenase	crtP	SAOUHSC_02881
USA300	MHB2	0.5	USA300HOU_RS13915	-	MINUS	287	288	0.9556	303	560	0.0435	Diapolycopene oxygenase	crtP	SAOUHSC_02881
USA300	RPMI	0.12	USA300HOU_RS13915	-	MINUS	383	491	1	392	1067	0.0007	Diapolycopene oxygenase	crtP	SAOUHSC_02881
HG003	MHB2	1	SAOUHSC_02880	-	MINUS	224	276	1	418	1417	0	4%2C4'-diaponeurosporenoate glycosyltransferase	crtQ	SAOUHSC_02880
MW2	MHB2	0.5	MW_RS02640	+	PLUS	321	816	0.0162	190	290	1	Transcriptional regulator CtsR	ctsR	SAOUHSC_00502
USA300	RPMI	0.12	USA300HOU_RS02745	+	PLUS	285	883	0.0021	183	235	1	Transcriptional regulator CtsR	ctsR	SAOUHSC_00502
MW2	RPMI	0.25	MW_RS03515	+	PLUS	673	1701	0.0071	583	542	0.9965	ATP-binding/permease protein CydD	cydD	SAOUHSC_00692
MSSA476	MHB2	0.5	SAS_RS01335	+	PLUS	371	694	0.0121	285	257	1	ESAT-6 secretion system extracellular protein A	esxA	SAOUHSC_00257
MSSA476	RPMI	0.25	SAS_RS01335	+	PLUS	402	1201	0	198	439	1	ESAT-6 secretion system extracellular protein A	esxA	SAOUHSC_00257
USA300	RPMI	0.12	USA300HOU_RS01485	+	PLUS	755	1376	0.0025	511	606	1	ESAT-6 secretion system extracellular protein A	esxA	SAOUHSC_00257
USA300	RPMI	0.12	USA300HOU_RS03890	+	PLUS	441	840	0.0297	490	520	1	Energy-dependent translational throttle protein EttA	ettA	SAOUHSC_00729
HG003	MHB2	1	SAOUHSC_00305	+	PLUS	181	1044	0	176	372	1	Glycine cleavage system H-like protein	gcvHL	SAOUHSC_00305
USA300	RPMI	0.12	USA300HOU_RS01725	+	PLUS	377	805	0.01	222	309	1	Glycine cleavage system H-like protein	gcvHL	SAOUHSC_00305
USA300	RPMI	0.12	USA300HOU_RS12575	-	MINUS	567	731	1	911	1508	0.007	PTS system maltose-specific EIICB component	glvC	SAOUHSC_02597
HG003	MHB2	1	SAOUHSC_00665	+	PLUS	557	1216	0.0061	493	19	1	Response regulator protein GraR	graR	SAOUHSC_00665
MSSA476	MHB2	0.5	SAS_RS03350	+	PLUS	322	708	0.0014	355	65	1	Response regulator protein GraR	graR	SAOUHSC_00665
MSSA476	RPMI	0.25	SAS_RS03350	+	PLUS	319	1106	0	190	22	1	Response regulator protein GraR	graR	SAOUHSC_00665
MW2	RPMI	0.25	MW_RS03380	+	PLUS	784	1854	0.003	611	112	1	Response regulator protein GraR	graR	SAOUHSC_00665
USA300	MHB2	0.5	USA300HOU_RS03565	+	PLUS	371	1149	0	419	45	1	Response regulator protein GraR	graR	SAOUHSC_00665
USA300	RPMI	0.12	USA300HOU_RS03565	+	PLUS	487	1337	0	470	85	1	Response regulator protein GraR	graR	SAOUHSC_00665
HG003	MHB2	1	SAOUHSC_00664	+	PLUS	521	1836	0	498	220	1	hypothetical protein	graX	SAOUHSC_00664
HG003	RPMI	0.25	SAOUHSC_00664	+	PLUS	509	1662	0	562	418	1	hypothetical protein	graX	SAOUHSC_00664
MSSA476	MHB2	0.5	SAS_RS03345	+	PLUS	349	977	0	253	213	1	hypothetical protein	graX	SAOUHSC_00664
MSSA476	RPMI	0.25	SAS_RS03345	+	PLUS	289	1938	0	257	181	1	hypothetical protein	graX	SAOUHSC_00664
USA300	MHB2	0.5	USA300HOU_RS03560	+	PLUS	247	996	0	497	187	1	hypothetical protein	graX	SAOUHSC_00664
USA300	RPMI	0.12	USA300HOU_RS03560	+	PLUS	385	1148	0	492	419	1	hypothetical protein	graX	SAOUHSC_00664
MSSA476	RPMI	0.25	SAS_RS10495	-	MINUS	156	311	1	210	975	0.0005	10 kDa chaperonin	groES	SAOUHSC_02255
USA300	RPMI	0.12	USA300HOU_RS14605	-	MINUS	856	975	1	1590	2178	0.0029	hypothetical protein	group_0809	SAOUHSC_03026
USA300	RPMI	0.12	USA300HOU_RS03335	-	MINUS	387	422	1	338	857	0.0029	hypothetical protein	group_0876
HG003	MHB2	1	SAOUHSC_00331	+	PLUS	597	1153	0.0158	266	366	1	hypothetical protein	group_0062	SAOUHSC_00331
MSSA476	RPMI	0.25	SAS_RS04965	+	PLUS	122	685	0.0013	122	271	1	hypothetical protein	group_0357	SAOUHSC_01531
MSSA476	RPMI	0.25	SAS_RS11720	-	MINUS	297	456	1	509	1281	0.0009	hypothetical protein	group_0685	SAOUHSC_02529
MW2	MHB2	0.5	MW_RS11855	-	MINUS	425	455	1	845	1410	0.0364	hypothetical protein	group_0685	SAOUHSC_02529
USA300	RPMI	0.12	USA300HOU_RS12250	-	MINUS	415	445	1	1375	1893	0.0147	hypothetical protein	group_0685	SAOUHSC_02529
HG003	MHB2	1	SAOUHSC_01917	-	MINUS	311	347	1	189	931	0.0071	hypothetical protein	group_0462	SAOUHSC_01917
MSSA476	RPMI	0.25	SAS_RS02145	+	PLUS	386	1069	0.0053	350	596	1	hypothetical protein	group_0092	SAOUHSC_00416
USA300	RPMI	0.12	USA300HOU_RS02295	+	PLUS	784	1294	0.0203	669	786	1	hypothetical protein	group_0092	SAOUHSC_00416
HG003	MHB2	1	SAOUHSC_00970	+	PLUS	659	2144	0	376	486	1	putative ABC transporter ATP-binding protein	group_0222	SAOUHSC_00970
HG003	RPMI	0.25	SAOUHSC_00970	+	PLUS	746	1357	0.0094	454	509	1	putative ABC transporter ATP-binding protein	group_0222	SAOUHSC_00970
MRSA252	RPMI	0.5	SAR_RS05105	+	PLUS	261	910	0	285	143	1	putative ABC transporter ATP-binding protein	group_0222	SAOUHSC_00970
MSSA476	RPMI	0.25	SAS_RS05125	+	PLUS	428	2160	0	393	584	1	putative ABC transporter ATP-binding protein	group_0222	SAOUHSC_00970
MW2	RPMI	0.25	MW_RS04925	+	PLUS	290	1223	0.008	734	390	1	putative ABC transporter ATP-binding protein	group_0222	SAOUHSC_00970
USA300	MHB2	0.5	USA300HOU_RS05135	+	PLUS	555	1508	0	517	425	0.9665	putative ABC transporter ATP-binding protein	group_0222	SAOUHSC_00970
USA300	RPMI	0.12	USA300HOU_RS05135	+	PLUS	719	1183	0.0488	503	614	1	putative ABC transporter ATP-binding protein	group_0222	SAOUHSC_00970
HG003	MHB2	1	SAOUHSC_02778	-	MINUS	356	413	1	534	1087	0.0375	putative oxidoreductase	group_0744	SAOUHSC_02778
MSSA476	RPMI	0.25	SAS_RS07500	-	MINUS	162	234	1	251	1107	0	hypothetical protein	group_0333	SAOUHSC_01488
MSSA476	RPMI	0.25	SAS_RS05370	+	PLUS	312	890	0.0174	220	346	1	hypothetical protein	group_0231	SAOUHSC_01025
MW2	MHB2	0.5	MW_RS08645	-	MINUS	9	13	1	13	343	0.0279	hypothetical protein	group_0434	SAOUHSC_01782
USA300	MHB2	0.5	USA300HOU_RS08885	-	MINUS	107	48	1	34	370	0.0041	hypothetical protein	group_0434	SAOUHSC_01782
HG003	MHB2	1	SAOUHSC_02149	-	MINUS	128	232	1	232	2284	0	hypothetical protein	group_0571	SAOUHSC_02149
HG003	RPMI	0.25	SAOUHSC_02149	-	MINUS	160	215	1	320	1185	0	hypothetical protein	group_0571	SAOUHSC_02149
MRSA252	RPMI	0.5	SAR_RS10550	-	MINUS	96	82	1	169	1114	0	hypothetical protein	group_0571	SAOUHSC_02149
MSSA476	MHB2	0.5	SAS_RS10055	-	MINUS	55	122	0.8902	177	600	0	hypothetical protein	group_0571	SAOUHSC_02149
MSSA476	RPMI	0.25	SAS_RS10055	-	MINUS	77	71	1	213	1681	0	hypothetical protein	group_0571	SAOUHSC_02149
MW2	MHB2	0.5	MW_RS10185	-	MINUS	181	230	1	79	539	0.0361	hypothetical protein	group_0571	SAOUHSC_02149
USA300	MHB2	0.5	USA300HOU_RS10470	-	MINUS	189	103	1	390	1742	0	hypothetical protein	group_0571	SAOUHSC_02149
USA300	RPMI	0.12	USA300HOU_RS10470	-	MINUS	129	199	1	380	1205	0	hypothetical protein	group_0571	SAOUHSC_02149
USA300	MHB2	0.5	USA300HOU_RS11835	-	MINUS	1309	1212	1	389	1135	0	hypothetical protein	group_0667	SAOUHSC_02442
USA300	RPMI	0.12	USA300HOU_RS12715	+	PLUS	452	1104	0	352	429	1	hypothetical protein	group_0707	SAOUHSC_02628
HG003	MHB2	1	SAOUHSC_00969	+	PLUS	325	2727	0	196	309	1	hypothetical protein	group_0221	SAOUHSC_00969
HG003	RPMI	0.25	SAOUHSC_00969	+	PLUS	426	1106	0.0036	240	251	1	hypothetical protein	group_0221	SAOUHSC_00969
MRSA252	RPMI	0.5	SAR_RS05100	+	PLUS	240	1444	0	153	125	1	hypothetical protein	group_0221	SAOUHSC_00969
MSSA476	MHB2	0.5	SAS_RS05120	+	PLUS	326	769	0	145	179	1	hypothetical protein	group_0221	SAOUHSC_00969
MSSA476	RPMI	0.25	SAS_RS05120	+	PLUS	259	2598	0	211	278	1	hypothetical protein	group_0221	SAOUHSC_00969
MW2	MHB2	0.5	MW_RS04920	+	PLUS	340	985	0.0015	289	326	1	hypothetical protein	group_0221	SAOUHSC_00969
MW2	RPMI	0.25	MW_RS04920	+	PLUS	233	1461	0	294	206	1	hypothetical protein	group_0221	SAOUHSC_00969
USA300	MHB2	0.5	USA300HOU_RS05130	+	PLUS	439	1869	0	293	256	0.8983	hypothetical protein	group_0221	SAOUHSC_00969
USA300	RPMI	0.12	USA300HOU_RS05130	+	PLUS	408	1251	0	354	366	1	hypothetical protein	group_0221	SAOUHSC_00969
MW2	MHB2	0.5	MW_RS09945	-	MINUS	265	373	1	483	890	0.0409	hypothetical protein	vraU	SAOUHSC_02101
MSSA476	RPMI	0.25	SAS_RS03790	-	MINUS	256	337	1	187	769	0.029	hypothetical protein	group_0160	SAOUHSC_00753
USA300	RPMI	0.12	USA300HOU_RS12530	+	PLUS	1093	1634	0.0113	850	1024	1	hypothetical protein	group_0694	SAOUHSC_02588
MSSA476	MHB2	0.5	SAS_RS13335	-	MINUS	449	491	1	210	466	0.0283	hypothetical protein	crtO	SAOUHSC_02882
MSSA476	RPMI	0.25	SAS_RS13335	-	MINUS	390	545	1	301	810	0.0308	hypothetical protein	crtO	SAOUHSC_02882
MSSA476	MHB2	0.5	SAS_RS05360	+	PLUS	535	811	0.0371	104	171	1	hypothetical protein	group_1083
MSSA476	RPMI	0.25	SAS_RS05360	+	PLUS	442	1121	0.01	143	230	1	hypothetical protein	group_1083
HG003	MHB2	1	SAOUHSC_00968	+	PLUS	187	1781	0	166	340	1	hypothetical protein	group_0220	SAOUHSC_00968
MRSA252	RPMI	0.5	SAR_RS05095	+	PLUS	80	936	0	102	136	0.9904	hypothetical protein	group_0220	SAOUHSC_00968
MSSA476	MHB2	0.5	SAS_RS05110	+	PLUS	253	941	0	328	360	1	hypothetical protein	group_0220	SAOUHSC_00968
MSSA476	RPMI	0.25	SAS_RS05110	+	PLUS	206	2277	0	132	408	1	hypothetical protein	group_0220	SAOUHSC_00968
MW2	MHB2	0.5	MW_RS04910	+	PLUS	222	1430	0	917	784	1	hypothetical protein	group_0220	SAOUHSC_00968
MW2	RPMI	0.25	MW_RS04910	+	PLUS	258	1527	0	630	605	0.9965	hypothetical protein	group_0220	SAOUHSC_00968
USA300	RPMI	0.12	USA300HOU_RS05125	+	PLUS	305	1024	0	336	357	1	hypothetical protein	group_0220	SAOUHSC_00968
MW2	MHB2	0.5	MW_RS04915	+	PLUS	504	1382	0	765	889	1	hypothetical protein	group_1008
MW2	RPMI	0.25	MW_RS04915	+	PLUS	610	1600	0.0071	601	490	1	hypothetical protein	group_1008
MSSA476	RPMI	0.25	SAS_RS06570	+	PLUS	262	938	0.0009	130	388	0.7348	GTPase HflX	hflX	SAOUHSC_01283
USA300	RPMI	0.12	USA300HOU_RS06575	+	PLUS	412	917	0.0049	355	496	1	GTPase HflX	hflX	SAOUHSC_01283
MW2	RPMI	0.25	MW_RS14100	-	MINUS	413	441	1	125	928	0.0159	ATP phosphoribosyltransferase	hisG	SAOUHSC_03014
HG003	MHB2	1	SAOUHSC_00067	+	PLUS	492	1150	0.0341	533	616	1	L-lactate permease	lctP1	SAOUHSC_00067
HG003	MHB2	1	SAOUHSC_00304	+	PLUS	342	1088	0.0036	299	433	1	Limonene 1%2C2-monooxygenase	limB_1	SAOUHSC_00304
USA300	RPMI	0.12	USA300HOU_RS00160	-	MINUS	1547	1679	1	1324	1832	0.0386	Beta-lactam-inducible penicillin-binding protein	mecA
HG003	MHB2	1	SAOUHSC_01359	+	PLUS	68	807	0.0036	107	161	1	Phosphatidylglycerol lysyltransferase	mprF	SAOUHSC_01359
MSSA476	RPMI	0.25	SAS_RS06895	+	PLUS	140	782	0.0133	111	153	1	Phosphatidylglycerol lysyltransferase	mprF	SAOUHSC_01359
USA300	MHB2	0.5	USA300HOU_RS06925	+	PLUS	401	1132	0	331	289	0.8919	Phosphatidylglycerol lysyltransferase	mprF	SAOUHSC_01359
USA300	RPMI	0.12	USA300HOU_RS06925	+	PLUS	351	985	0.0025	313	480	1	Phosphatidylglycerol lysyltransferase	mprF	SAOUHSC_01359
MSSA476	RPMI	0.25	SAS_RS10895	-	MINUS	390	347	1	272	1199	0	UDP-N-acetylglucosamine 1-carboxyvinyltransferase 1	murA1	SAOUHSC_02337
MW2	RPMI	0.25	MW_RS11030	-	MINUS	558	216	1	304	1177	0.029	UDP-N-acetylglucosamine 1-carboxyvinyltransferase 1	murA1	SAOUHSC_02337
HG003	RPMI	0.25	SAOUHSC_02365	-	MINUS	628	756	1	244	744	0.0364	UDP-N-acetylglucosamine 1-carboxyvinyltransferase 2	murA2	SAOUHSC_02365
MSSA476	RPMI	0.25	SAS_RS11020	-	MINUS	273	386	1	109	863	0	UDP-N-acetylglucosamine 1-carboxyvinyltransferase 2	murA2	SAOUHSC_02365
MW2	RPMI	0.25	MW_RS11155	-	MINUS	583	560	1	294	1712	0.0018	UDP-N-acetylglucosamine 1-carboxyvinyltransferase 2	murA2	SAOUHSC_02365
USA300	RPMI	0.12	USA300HOU_RS11465	-	MINUS	505	655	1	337	781	0.014	UDP-N-acetylglucosamine 1-carboxyvinyltransferase 2	murA2	SAOUHSC_02365
MRSA252	MHB2	1	SAR_RS10350	-	MINUS	159	165	0.9935	467	938	0.0277	UDP-N-acetylmuramoyl-tripeptide--D-alanyl-D-alanine ligase	murT	SAOUHSC_02107
MRSA252	RPMI	0.5	SAR_RS10350	-	MINUS	105	120	1	266	1042	0	UDP-N-acetylmuramoyl-tripeptide--D-alanyl-D-alanine ligase	murT	SAOUHSC_02107
MSSA476	RPMI	0.25	SAS_RS09855	-	MINUS	79	175	1	298	1070	0.0009	UDP-N-acetylmuramoyl-tripeptide--D-alanyl-D-alanine ligase	murT	SAOUHSC_02107
HG003	RPMI	0.25	SAOUHSC_02005	-	MINUS	914	1040	1	694	1262	0.0364	Adenine DNA glycosylase	mutY	SAOUHSC_02005
MW2	RPMI	0.25	MW_RS09845	-	MINUS	307	257	1	391	1347	0.0164	Adenine DNA glycosylase	mutY	SAOUHSC_02005
USA300	RPMI	0.12	USA300HOU_RS03085	+	PLUS	1060	1633	0.0257	356	387	1	Galactokinase	mvaK1	SAOUHSC_00577
MSSA476	MHB2	0.5	SAS_RS09930	-	MINUS	163	237	1	278	511	0.0439	ATP-dependent DNA helicase PcrA	pcrA	SAOUHSC_02123
HG003	MHB2	1	SAOUHSC_01187	+	PLUS	109	854	0.0018	367	187	1	Serine/threonine-protein kinase PrkC	pknB	SAOUHSC_01187
MRSA252	RPMI	0.5	SAR_RS06105	+	PLUS	49	415	0.0031	104	160	0.9904	Serine/threonine-protein kinase PrkC	pknB	SAOUHSC_01187
MRSA252	RPMI	0.5	SAR_RS09250	-	MINUS	160	214	1	278	764	0.0122	1-acyl-sn-glycerol-3-phosphate acyltransferase	plsC	SAOUHSC_01837
HG003	MHB2	1	SAOUHSC_02152	-	MINUS	181	156	1	442	1968	0	putative ABC transporter ATP-binding protein YxlF	pmtC	SAOUHSC_02152
MSSA476	MHB2	0.5	SAS_RS10070	-	MINUS	326	328	1	306	672	0.005	putative ABC transporter ATP-binding protein YxlF	pmtC	SAOUHSC_02152
MSSA476	RPMI	0.25	SAS_RS10070	-	MINUS	290	425	1	281	903	0.0178	putative ABC transporter ATP-binding protein YxlF	pmtC	SAOUHSC_02152
USA300	MHB2	0.5	USA300HOU_RS10485	-	MINUS	335	221	1	434	705	0.0429	putative ABC transporter ATP-binding protein YxlF	pmtC	SAOUHSC_02152
MRSA252	RPMI	0.5	SAR_RS05485	+	PLUS	145	518	0.0479	234	209	1	Spermidine/putrescine-binding periplasmic protein	potD	SAOUHSC_01049
MRSA252	RPMI	0.5	SAR_RS06125	-	MINUS	171	253	1	196	893	0.001	50S ribosomal protein L28	rpmB	SAOUHSC_01191
USA300	RPMI	0.12	USA300HOU_RS06150	-	MINUS	349	563	0.9915	718	1528	0	50S ribosomal protein L28	rpmB	SAOUHSC_01191
HG003	MHB2	1	SAOUHSC_01678	-	MINUS	296	357	1	328	1075	0.0067	30S ribosomal protein S21	rpsU	SAOUHSC_01678
MRSA252	RPMI	0.5	SAR_RS10630	-	MINUS	328	449	1	425	977	0	Staphylococcal complement inhibitor	scn_1	SAOUHSC_02167
MSSA476	MHB2	0.5	SAS_RS04235	+	PLUS	380	785	0	227	292	1	Hemolysin C	tlyC	SAOUHSC_00854
MSSA476	RPMI	0.25	SAS_RS04235	+	PLUS	379	1843	0	250	337	1	Hemolysin C	tlyC	SAOUHSC_00854
USA300	RPMI	0.12	USA300HOU_RS04550	+	PLUS	527	1031	0.0392	340	484	1	Hemolysin C	tlyC	SAOUHSC_00854
MSSA476	RPMI	0.25	SAS_RS04715	-	MINUS	233	445	1	119	1503	0	Processive diacylglycerol beta-glucosyltransferase	ugtP	SAOUHSC_00953
USA300	RPMI	0.12	USA300HOU_RS05040	-	MINUS	424	430	1	326	1020	0	Processive diacylglycerol beta-glucosyltransferase	ugtP	SAOUHSC_00953
MSSA476	RPMI	0.25	SAS_RS10585	+	PLUS	173	1271	0	143	381	0.8787	putative ABC transporter ATP-binding protein YheS	vga	SAOUHSC_02274
HG003	RPMI	0.25	SAOUHSC_00020	+	PLUS	506	1234	0	392	433	1	Transcriptional regulatory protein WalR	walR	SAOUHSC_00020
MRSA252	RPMI	0.5	SAR_RS00100	+	PLUS	370	985	0	169	179	0.9904	Transcriptional regulatory protein WalR	walR	SAOUHSC_00020
MW2	MHB2	0.5	MW_RS00100	+	PLUS	314	1004	0	345	362	1	Transcriptional regulatory protein WalR	walR	SAOUHSC_00020
USA300	MHB2	0.5	USA300HOU_RS00100	+	PLUS	497	1094	0	239	208	0.8919	Transcriptional regulatory protein WalR	walR	SAOUHSC_00020
USA300	RPMI	0.12	USA300HOU_RS00100	+	PLUS	702	1732	0	369	492	1	Transcriptional regulatory protein WalR	walR	SAOUHSC_00020
MSSA476	MHB2	0.5	SAS_RS13535	+	PLUS	219	460	0.0486	369	416	1	putative amino acid permease YhdG	yhdG_2	SAOUHSC_02923
MRSA252	RPMI	0.5	SAR_RS02575	+	PLUS	141	352	0.0378	3	24	0.9904	General stress protein 13	yugI_1	SAOUHSC_00483
USA300	RPMI	0.12	USA300HOU_RS02605	+	PLUS	259	550	0.0067	77	84	1	General stress protein 13	yugI_1	SAOUHSC_00483
