## Supplementary material for "Comparative Tn-Seq reveals common daptomycin resistance determinants in *Staphylococcus aureus* despite strain-dependent differences in essentiality of shared cell envelope genes": S6 Table

Strain	Medium	DaptConc	Gene	Call	CtrlReads	ExpReads	Ratio	CorrPVal	Description	Roary	SAOUHSC
MSSA476	RPMI	0.25	SAS_RS05560	Enriched	68	1031	14.9616	0.000234322	Protoheme IX farnesyltransferase 2	ctaB	SAOUHSC_01066
MSSA476	RPMI	0.25	SAS_RS04300	Enriched	20	1356	64.6071	1.12E-13	D-alanine--poly(phosphoribitol) ligase subunit 1	dltA	SAOUHSC_00869
MSSA476	RPMI	0.25	SAS_RS04305	Enriched	42	473	11.03	7.99E-05	Peptidoglycan O-acetyltransferase	dltB	SAOUHSC_00870
MRSA252	RPMI	0.5	SAR_RS06525	Enriched	171	2496	14.5148	6.64E-09	Aerobic glycerol-3-phosphate dehydrogenase	glpD	SAOUHSC_01278
MSSA476	RPMI	0.25	SAS_RS04295	Enriched	12	209	16.1277	0.01543783	hypothetical protein	dltX	SAOUHSC_00868
MSSA476	RPMI	0.25	SAS_RS06485	Enriched	32	378	11.4908	3.28E-07	hypothetical protein	group_0277	SAOUHSC_01265
MRSA252	RPMI	0.5	SAR_RS05405	Enriched	155	2834	18.1701	0.000260425	Ktr system potassium uptake protein A	ktrA	SAOUHSC_01034
MSSA476	RPMI	0.25	SAS_RS05410	Enriched	80	1083	13.3823	1.44E-06	Ktr system potassium uptake protein A	ktrA	SAOUHSC_01034
MW2	RPMI	0.25	MW_RS04855	Enriched	1249	15671	12.5376	0.023664751	Ktr system potassium uptake protein B	ktrD	SAOUHSC_00959
MSSA476	RPMI	0.25	SAS_RS04390	Enriched	13	164	11.7542	0.007763562	Na(+)/H(+) antiporter subunit C1	mnhC1	SAOUHSC_00887
MRSA252	RPMI	0.5	SAR_RS11495	Enriched	26	2432	90.1285	0.007734643	Release factor glutamine methyltransferase	prmC	SAOUHSC_02358
MSSA476	RPMI	0.25	SAS_RS10985	Enriched	44	2477	55.0733	0.004811786	Release factor glutamine methyltransferase	prmC	SAOUHSC_02358
MSSA476	RPMI	0.25	SAS_RS05390	Enriched	168	1799	10.6518	8.73E-14	Phosphoenolpyruvate-protein phosphotransferase	ptsI	SAOUHSC_01029
MSSA476	RPMI	0.25	SAS_RS06195	Enriched	21	255	11.6295	0.020510481	Ribonuclease 3	rnc	SAOUHSC_01203
USA300	MHB2	0.5	USA300HOU_RS06200	Enriched	30	315	10.1802	5.75E-07	Ribonuclease 3	rnc	SAOUHSC_01203
MSSA476	RPMI	0.25	SAS_RS09045	Enriched	36	402	10.8948	5.15E-05	Bifunctional autolysin	sagB	SAOUHSC_01895
MW2	MHB2	0.5	MW_RS08470	Enriched	522	7821	14.9566	0.019738574	hypothetical protein	secDF	SAOUHSC_01746
MSSA476	RPMI	0.25	SAS_RS09755	Enriched	531	6285	11.8154	5.73E-11	Monofunctional glycosyltransferase	sgtB	SAOUHSC_02012
MW2	RPMI	0.25	MW_RS09880	Enriched	1242	35342	28.4335	0.040561867	Monofunctional glycosyltransferase	sgtB	SAOUHSC_02012
MSSA476	RPMI	0.25	SAS_RS13135	Enriched	103	1128	10.8512	5.47E-07	hypothetical protein	srtA	SAOUHSC_02834
MSSA476	RPMI	0.25	SAS_RS04640	Enriched	247	9749	39.3141	1.41E-14	hypothetical protein	yjbH	SAOUHSC_00938
MW2	RPMI	0.25	MW_RS04750	Enriched	3064	60889	19.8663	6.12E-05	hypothetical protein	yjbH	SAOUHSC_00938
HG003	MHB2	1	SAOUHSC_00022	Enriched	1243	15122	12.1567	2.40E-06	Two-component system WalR/WalK regulatory protein YycH	walH	SAOUHSC_00022
MSSA476	RPMI	0.25	SAS_RS00110	Enriched	1602	17450	10.8867	1.16E-09	Two-component system WalR/WalK regulatory protein YycH	walH	SAOUHSC_00022
