## Supplementary material for "Comparative Tn-Seq reveals common daptomycin resistance determinants in *Staphylococcus aureus* despite strain-dependent differences in essentiality of shared cell envelope genes": S7 Table

### Sheet: Sheet1
Primer name	Description	Sequence
TM240	hsdR MW0169 primer 1 for EcoRI site	GACGGCCAGTGAATTTGCAGTCAATTGCACAGG
TM241	hsdR MW0169 primer 2	CATTTTCTAATGCGTATTCACTTTG
TM242	hsdR MW0169 primer 3	ACGCATTAGAAAATGTTGAATCTTTCGTGGCAG
TM243	hsdR MW0169 primer 4 for HindIII site	TGATTACGCCAAGCTTTACTCTCAGTTCCATAG
TM244	hsdR MW0169 check primer 1	GTGACGAATCAAGGTAGTCATAGTG
TM245	hsdR MW0169 check primer 2	CAACCGTATATGTATTGTATGCTTC
TM311	hsdR2 SAS25 primer 1 for EcoRI site	GACGGCCAGTGAATTGGGAATCATAAGGTCTTC
TM312	hsdR2 SAS25 primer 2	ACTCGCTTCTATATCTTGTTC
TM313	hsdR2 SAS25 primer 3	GATATAGAAGCGAGTCTACGATCACAAAAAGC
TM314	hsdR2 SAS25 primer 4 for HindIII site	TGATTACGCCAAGCTGCCCACAGAGTTATCCAC
TM315	hsdR2 SAS25 check primer 1	CTTTTTGCTATGAGTGGGGGAACAACTGG
TM316	hsdR2 SAS25 check primer 2	GAAATGGGGATAGTTATCCAGAATTGTGTAC
TM317	ermR USA300HOU_pUSAHOUMR0029 primer 1 for EcoRI site	GACGGCCAGTGAATTGTATTCTTTGCCGTATTG
TM318	ermR USA300HOU_pUSAHOUMR0029 primer 2	GTTCCATATTTATACACTCCTTG
TM319	ermR USA300HOU_pUSAHOUMR0029 primer 3	GTATAAATATGGAACCGATGGCATTGAAAGAG
TM320	ermR USA300HOU_pUSAHOUMR0029 primer 4 for HindIII site	TGATTACGCCAAGCTGGCGCCCTTTATATACGC
TM321	ermR USA300HOU_pUSAHOUMR0029 check primer 1	GAGACCTACGGTTCTTTTTATATAGAGCG
TM322	ermR USA300HOU_pUSAHOUMR0029 check primer 2	CACGTTTCTGTGGGTCTTTAGCATTTGGTG
TM361	ermR SAR50 primer 1 for EcoRI site	GACGGCCAGTGAATTAGGCGGTGTCTCGACTTC
TM362	ermR SAR50 primer 2	TTGCGTGTCTTTAGGGTTTTTCTGG
TM363	ermR SAR50 primer 3	CCTAAAGACACGCAAGTTACAAATTGTTTCAC
TM364	ermR SAR50 primer 4 for HindIII site	TGATTACGCCAAGCTGTACTTAAACGCTAACG
TM365	ermR SAR50 check primer 1	GCCCATCATTTCACTAATCTCTTTTATTCTCTG
TM366	ermR SAR50 check primer 2	CCAAATTCAAAAATTATATGGAGATCTG
TM367	ermR SAR1735 check primer	CAACCTCATTGTTGTTATTATATCTTCTTGTG
TM368	hsdR SAR196 primer 4 for HindIII site	TGATTACGCCAAGCTCTTAATTTCAGTCGGAGCTGC
TM369	hsdR SAR196 check primer	GGGGATTATTTGTATCCTTAAGAAAATGATATAG
GKM422	f11 homology primer 1 for SfoI site	AATACCGCATCAGGCCAGACGCTTCTTCCA
GKM423	f11 homology primer 2 for SfoI site	TGAATGGCGAATGGCGCATGCCATTCAAGAG
ugtP-F	ugtP SAOUHSC_00953 and ltaA SAOUHSC_00952 primer 1 for KpnI site	CGAGGTACCCAAACTAACGGAGGGTGGCT
ugtP-R	ugtP SAOUHSC_00953 and ltaA SAOUHSC_00952 primer 2 for EcoRI site	TTAGAATTCTTACTTAGCTTTTTCTCTATTTACTATAAAGT
ugtP-CF	ugtP SAOUHSC_00953 check primer 1	CTGAACCGCTCCTTTTTCTACAA
ugtP-CR	ugtP SAOUHSC_00953 check primer 2	ACAAAAGCTTCTAGCTTCAAACC
ltaA-F	ltaA SAOUHSC_00952 primer 1 (bolded: ugtP-ltaA operon RBS) for KpnI site	GGCGGTACCCAAACTAACGGAGGGTGGCTATTAATGGAAAGGTTCCTTTATATGCAAGATTC
ltaS-F	ltaS SAOUHSC_00728 primer 1 for KpnI site	GCGGGTACCATCTAAATAACGGGGGAAAGAATCAT
ltaS-R	ltaS SAOUHSC_00728 primer 2 for EcoRI site	ATTGAATTCAGGACCTAAAGCAAACTCTAAAAAATAA
ltaS-CF	ltaS SAOUHSC_00728 check primer 1	TAATGAAATAATACTGTGTTTTATCTGCGA
ltaS-CR	ltaS SAOUHSC_00728 check primer 2	TTATTTTTTAGAGTTTGCTTTAGGTCCT
Strain	Description	Source
TM226	S. aureus subsp. aureus HG003 f11::FRT; CC8 clonal complex; methicillin sensitive	Santiago M, Matano LM, Moussa SH, Gilmore MS, Walker S, Meredith TC. A new platform for ultra-high density Staphylococcus aureus transposon libraries. BMC genomics. 2015 Dec;16(1):252.
MW2	S. aureus subsp. aureus MW2; CC1 clonal complex; heterogeneous methicillin resistance	Dr. David Hooper, Massachusetts General Hospital
MSSA476	S. aureus subsp. aureus MSSA476; ATCC BAA-1721; CC1 clonal complex; methicillin sensitive	American Type Culture Collection (ATCC)
USA300	S. aureus subsp. aureus USA300 (TCH1516); ATCC BAA-1717; heterogeneous methicillin resistance; CC8 clonal complex; ermR kanR	American Type Culture Collection (ATCC)
MRSA252	S. aureus subsp. aureus MRSA252 ATCC BAA-1720; CC30 clonal complex; homogeneous methicllin resistance; ermR kanR	American Type Culture Collection (ATCC)
TM258	S. aureus MW2 DMW0169; restriction system negative and compatable with DNA from S. aureus CC8 clonal complex; Tn library host	This work
TM257	S. aureus MSSA476 DSAS0170	This work
TM278	S. aureus MSSA476 DSAS0170 DSAS0025; restriction system negative and compatable with DNA from S. aureus CC8 clonal complex; Tn library host	This work
TM283	S. aureus USA300 cured of pUSA300HOUMR using pTM283; erm and kan sensitive; Tn library host	This work
GKM361	S. aureus MSRA252 DSAR0196; restriction system compatable with DNA from S. aureus CC8 clonal complex	This work
GKM363	S. aureus MSRA252 DSAR0196 DSAR0050	This work
TXM369	S. aureus MSRA252 DSAR0196 DSAR0050 DSAR01735; erm sensitive; Tn library host	This work
f11-FRT	f11 bacteriophage int attP::FRT	Santiago M, Matano LM, Moussa SH, Gilmore MS, Walker S, Meredith TC. A new platform for ultra-high density Staphylococcus aureus transposon libraries. BMC genomics. 2015 Dec;16(1):252.
WSL066	S. aureus HG003 ugtP::TnErm with Atet-inducible copy of ugtP	This work
WSL068	S. aureus MW2 ugtP::TnErm with Atet-inducible copy of ugtP	This work
WSL067	S. aureus USA300 ugtP::TnErm with Atet-inducible copy of ugtP	This work
WSL054	S. aureus HG003 ΔltaA with Atet-inducible copy of ltaA; Kan resistant	This work
WSL199	S. aureus MW2 ΔltaA with Atet-inducible copy of ltaA; Kan resistant	This work
WSL198	S. aureus USA300 ΔltaA with Atet-inducible copy of ltaA; Kan resistant	This work
WSL107	S. aureus HG003 ΔltaS with Atet-inducible copy of ltaS; Erm resistant	This work
WSL108	S. aureus MW2 ΔltaS with Atet-inducible copy of ltaS; Erm resistant	This work
WSL109	S. aureus USA300 ΔltaS with Atet-inducible copy of ltaS; Erm resistant	This work
TD011	S. aureus RN4220 with pTP44, a plasmid encoding an integrase that allows for integration of pTP63; Tet resistant	Pang T, Wang X, Lim HC, Bernhardt TG, Rudner DZ. The nucleoid occlusion factor Noc controls DNA replication initiation in Staphylococcus aureus. PLoS genetics. 2017 Jul 19;13(7):e1006908.
4S5	S. aureus SEJ1 ΔltaS with suppressor mutations allowing growth without LTAs	Corrigan RM, Abbott JC, Burhenne H, Kaever V, Gründling A. c-di-AMP is a new second messenger in Staphylococcus aureus with a role in controlling cell size and envelope stress. PLoS pathogens. 2011 Sep 1;7(9):e1002217.
Plasmids	Description	Source
pKFC	E. coli-S. aureus shuttle vector with temperature sensitive replicon	Kato F, Sugai M. A simple method of markerless gene deletion in Staphylococcus aureus. Journal of microbiological methods. 2011 Oct 1;87(1):76-81.
pORF5 Tnp+	pWV01 ts ori aphA-3 (kanR) Gram+ RBS HMAR1 C9 transposase with cI-like repressor ORF5 from Φ11	Santiago M, Matano LM, Moussa SH, Gilmore MS, Walker S, Meredith TC. A new platform for ultra-high density Staphylococcus aureus transposon libraries. BMC genomics. 2015 Dec;16(1):252.
pTM252	pKFC shuttle vector with ~1 kb DNA homology arms (primer pairs TM240/241 and TM242/243) flanking hsdR (MW0169 or SAS0170)	This work
pTM278	pKFC shuttle vector with ~1 kb DNA homology arms (primer pairs TM311/312 and TM313/314) flanking hsdR2 (SAS0025)	This work
pTM283	pKFC shuttle vector with ~1 kb DNA homology arms (primer pairs TM317/318 and TM319/320) flanking ermR (USA300HOU_pUSAHOUMR0029)	This work
pGKM302	pKFC shuttle vector with ~1 kb DNA homology arms (primer pairs TM361/362 and TM363/364) flanking ermR (SAR0050 or SAR1735)	This work
pGKM305	pKFC shuttle vector with ~1 kb DNA homology arms (primer pairs TM240/241 and TM242/368) flanking hsdR (SAR0196)	This work
pGKM306	pGKM314 with ~1 kb of phi11 DNA for high frequency recombination	This work
pSHM054	pORF5 Tnp+ with kanR replaced by camR	This work
pTP63-ugtP	pTP63 with HG003 ugtP and ltaA (SAOUHSC_00953-952) and their RBS	This work
pTP63	Chloramphenicol resistance, integrative aTet-inducible expression vector for S. aureus	Pasquina L, Santa Maria Jr JP, Wood BM, Moussa SH, Matano LM, Santiago M, Martin SE, Lee W, Meredith TC, Walker S. A synthetic lethal approach for compound and target identification in Staphylococcus aureus. Nature chemical biology. 2016 Jan;12(1):40.
pTP63-ltaA	pTP63 with HG003 ltaA (SAOUHSC_00952) and its RBS	This work
pTP63-ltaS	pTP63 with HG003 ltaS (SAOUHSC_00728) and its RBS	This work
